# Interaction between DNA damage response, translation and apoptosome determines cancer susceptibility to TOP2 poisons

**DOI:** 10.1101/614024

**Authors:** Chidiebere U Awah, Li Chen, Mukesh Bansal, Aayushi Mahajan, Jan Winter, Meeki Lad, Louisa Warnke, Edgar Gonzalez-Buendia, Cheol Park, Zhang Daniel, Eric Feldstein, Dou Yu, Markella Zannikou, Irina V. Balyasnikova, Regina Martuscello, Silvana Konerman, Balázs Győrffy, Kirsten B Burdett, Denise M Scholtens, Roger Stupp, Atique Ahmed, Patrick Hsu, Adam Sonabend

## Abstract

Topoisomerase II poisons are one of the most common class of chemotherapeutics used in cancer. We show that glioblastoma (GBM), the most malignant of all primary brain tumors in adults is responsive to TOP2 poisons. To identify genes that confer susceptibility to this drug in gliomas, we performed a genome-scale CRISPR knockout screen with etoposide. Genes involved in protein synthesis and DNA damage were implicated in etoposide susceptibility. To define potential biomarkers for TOP2 poisons, CRISPR hits were overlapped with genes whose expression correlates with susceptibility to this drug across glioma cell lines, revealing ribosomal protein subunit RPS11, 16, 18 as putative biomarkers for response to TOP2 poisons. Loss of RPS11 impaired the induction of pro-apoptotic gene APAF1 following etoposide treatment, and led to resistance to this drug and doxorubicin. The expression of these ribosomal subunits was also associated with susceptibility to TOP2 poisons across cell lines from multiple cancers.

**Graphical Abstract:** 
