## Supplemental List 1A for "Interaction between DNA damage response, translation and apoptosome determines cancer susceptibility to TOP2 poisons"

### Sheet: Sheet1
Gene level correlation among replicates					sgRNA correlation of replicates
		Spearman				Spearman
sgRNA Library #Rep1		0.88				0.84
sgRNA Library #Rep2
sgRNA DMSO #Rep1		0.61				0.63
sgRNA DMSO #Rep2
sgRNA Etoposide#Rep1		0.78				0.68
sgRNA Etoposide#Rep2
sgRNA Puromycin #R1		0.48				0.48
sgRNA Puromycin #R2
