## Supplemental List 2A for "Interaction between DNA damage response, translation and apoptosome determines cancer susceptibility to TOP2 poisons"

### Sheet: GO-term BP 397 genes overlap
Category	Term	RT	%	P-Value	Benjamini
	GOTERM_BP_DIRECT	translational initiation	43	1.4e-26	2.6e-23	22.585
	GOTERM_BP_DIRECT	rRNA processing	52	2.4e-26	2.4e-23	22.6198
	GOTERM_BP_DIRECT	mRNA splicing, via spliceosome	49	6.9e-23	4.5e-20	19.3468
	GOTERM_BP_DIRECT	translation	51	5.8e-22	2.8e-19	18.5528
	GOTERM_BP_DIRECT	nuclear-transcribed mRNA catabolic process, nonsense-mediated decay	36	1.1e-21	4.2e-19	18.3768
	GOTERM_BP_DIRECT	SRP-dependent cotranslational protein targeting to membrane	32	5.1e-21	1.7e-18	17.7696
	GOTERM_BP_DIRECT	viral transcription	34	1.5e-20	4.1e-18	17.3872
	GOTERM_BP_DIRECT	RNA splicing	32	2.5e-13	6e-11	10.2218
	GOTERM_BP_DIRECT	anaphase-promoting complex-dependent catabolic process	21	1.3e-11	2.9e-09	8.5376
	GOTERM_BP_DIRECT	transcription-coupled nucleotide-excision repair	19	2.9e-10	5.6e-08	7.25181
	GOTERM_BP_DIRECT	mitochondrial translation	14	4e-10	7e-08	7.1549
	GOTERM_BP_DIRECT	mitochondrial translational elongation	20	4.4e-10	7.2e-08	7.14267
	GOTERM_BP_DIRECT	positive regulation of ubiquitin-protein ligase activity involved in regulation of mitotic cell cycle transition	18	3.6e-09	5.4e-07	6.26761
	GOTERM_BP_DIRECT	mitochondrial translational termination	19	3.9e-09	5.5e-07	6.25964
	GOTERM_BP_DIRECT	negative regulation of ubiquitin-protein ligase activity involved in mitotic cell cycle	17	9.3e-09	1.2e-06	5.92082
	GOTERM_BP_DIRECT	cell division	39	9.9e-09	1.2e-06	5.92082
	GOTERM_BP_DIRECT	sister chromatid cohesion	20	1.3e-08	1.5e-06	5.82391
	GOTERM_BP_DIRECT	mRNA export from nucleus	19	4.7e-08	5.1e-06	5.29243
	GOTERM_BP_DIRECT	DNA replication	23	1.4e-07	1.4e-05	4.85387
	GOTERM_BP_DIRECT	maturation of SSU-rRNA from tricistronic rRNA transcript (SSU-rRNA, 5.8S rRNA, LSU-rRNA)	11	2.1e-07	2e-05	4.69897
	GOTERM_BP_DIRECT	tRNA aminoacylation for protein translation	12	2.2e-07	2.1e-05	4.67778
	GOTERM_BP_DIRECT	regulation of mRNA stability	18	4.1e-07	3.6e-05	4.4437
	GOTERM_BP_DIRECT	spliceosomal snRNP assembly	10	6.6e-07	5.6e-05	4.25181
	GOTERM_BP_DIRECT	mRNA processing	23	1.7e-06	0.00014	3.85387
	GOTERM_BP_DIRECT	nuclear import	8	2.8e-06	0.00022	3.65758
	GOTERM_BP_DIRECT	ribosomal large subunit biogenesis	9	2.9e-06	0.00022	3.65758
	GOTERM_BP_DIRECT	termination of RNA polymerase II transcription	13	5.3e-06	0.00038	3.42022
	GOTERM_BP_DIRECT	NIK/NF-kappaB signaling	13	7.4e-06	0.00052	3.284
	GOTERM_BP_DIRECT	G1/S transition of mitotic cell cycle	16	8.6e-06	0.00058	3.23657
	GOTERM_BP_DIRECT	viral process	29	1.5e-05	0.001	3
	GOTERM_BP_DIRECT	mRNA 3'-end processing	11	1.8e-05	0.0011	2.95861
	GOTERM_BP_DIRECT	intracellular transport of virus	11	2.1e-05	0.0013	2.88606
	GOTERM_BP_DIRECT	transcription elongation from RNA polymerase II promoter	14	2.5e-05	0.0015	2.82391
	GOTERM_BP_DIRECT	RNA export from nucleus	11	4.3e-05	0.0024	2.61979
	GOTERM_BP_DIRECT	regulation of translational initiation	9	5.6e-05	0.0031	2.50864
	GOTERM_BP_DIRECT	mRNA transport	10	6.7e-05	0.0036	2.4437
	GOTERM_BP_DIRECT	nucleotide-excision repair, DNA incision, 5'-to lesion	9	6.9e-05	0.0036	2.4437
	GOTERM_BP_DIRECT	tRNA processing	9	6.9e-05	0.0036	2.4437
	GOTERM_BP_DIRECT	G2/M transition of mitotic cell cycle	17	8.1e-05	0.0041	2.38722
	GOTERM_BP_DIRECT	nucleotide-excision repair, DNA incision	9	8.4e-05	0.0042	2.37675
	GOTERM_BP_DIRECT	nucleotide-excision repair, preincision complex assembly	8	9.3e-05	0.0045	2.34679
	GOTERM_BP_DIRECT	gene silencing by RNA	15	9.7e-05	0.0046	2.33724
	GOTERM_BP_DIRECT	mitotic nuclear division	24	0.0001	0.0047	2.3279
	GOTERM_BP_DIRECT	ribosomal large subunit assembly	7	0.00011	0.0049	2.3098
	GOTERM_BP_DIRECT	proteasome-mediated ubiquitin-dependent protein catabolic process	21	0.00012	0.0055	2.25964
	GOTERM_BP_DIRECT	regulation of cellular amino acid metabolic process	10	0.00013	0.0057	2.24413
	GOTERM_BP_DIRECT	antigen processing and presentation of exogenous peptide antigen via MHC class I, TAP-dependent	11	0.00014	0.006	2.22185
	GOTERM_BP_DIRECT	DNA replication initiation	8	0.00018	0.0075	2.12494
	GOTERM_BP_DIRECT	maturation of LSU-rRNA	6	0.00019	0.0075	2.12494
	GOTERM_BP_DIRECT	positive regulation of telomerase RNA localization to Cajal body	6	0.00019	0.0075	2.12494
	GOTERM_BP_DIRECT	formation of translation preinitiation complex	7	0.00019	0.0075	2.12494
	GOTERM_BP_DIRECT	Wnt signaling pathway, planar cell polarity pathway	13	0.00022	0.0085	2.07058
	GOTERM_BP_DIRECT	7-methylguanosine mRNA capping	8	0.00022	0.0085	2.07058
	GOTERM_BP_DIRECT	mitotic nuclear envelope disassembly	9	0.00025	0.0093	2.03152
	GOTERM_BP_DIRECT	iron-sulfur cluster assembly	6	0.00026	0.0096	2.01773
	GOTERM_BP_DIRECT	protein ubiquitination involved in ubiquitin-dependent protein catabolic process	17	0.00029	0.011	1.95861
	GOTERM_BP_DIRECT	DNA repair	22	0.00033	0.012	1.92082
	GOTERM_BP_DIRECT	snRNA transcription from RNA polymerase II promoter	11	0.00034	0.012	1.92082
	GOTERM_BP_DIRECT	RNA processing	13	0.00036	0.012	1.92082
	GOTERM_BP_DIRECT	error-free translesion synthesis	6	0.00063	0.021	1.67778
	GOTERM_BP_DIRECT	ribosomal small subunit assembly	6	0.00063	0.021	1.67778
	GOTERM_BP_DIRECT	stimulatory C-type lectin receptor signaling pathway	13	0.00074	0.024	1.61979
	GOTERM_BP_DIRECT	positive regulation of canonical Wnt signaling pathway	14	0.00076	0.024	1.61979
	GOTERM_BP_DIRECT	cell cycle	20	0.00081	0.026	1.58503
	GOTERM_BP_DIRECT	protein polyubiquitination	18	0.00082	0.025	1.60206
	GOTERM_BP_DIRECT	mitochondrial ATP synthesis coupled proton transport	6	0.001	0.032	1.49485
	GOTERM_BP_DIRECT	viral life cycle	7	0.0011	0.032	1.49485
	GOTERM_BP_DIRECT	chromosome segregation	10	0.0012	0.035	1.45593
	GOTERM_BP_DIRECT	pseudouridine synthesis	5	0.0012	0.035	1.45593
	GOTERM_BP_DIRECT	tRNA export from nucleus	7	0.0013	0.036	1.4437
	GOTERM_BP_DIRECT	nucleotide-excision repair, DNA duplex unwinding	6	0.0013	0.037	1.4318
	GOTERM_BP_DIRECT	DNA duplex unwinding	8	0.0014	0.038	1.42022
	GOTERM_BP_DIRECT	nucleotide-excision repair, DNA damage recognition	6	0.0016	0.044	1.35655
	GOTERM_BP_DIRECT	negative regulation of canonical Wnt signaling pathway	16	0.0017	0.045	1.34679
	GOTERM_BP_DIRECT	positive regulation of protein targeting to mitochondrion	11	0.0018	0.047	1.3279
	GOTERM_BP_DIRECT	nucleotide-excision repair, DNA gap filling	6	0.002	0.051	1.29243
	GOTERM_BP_DIRECT	tumor necrosis factor-mediated signaling pathway	13	0.0021	0.053	1.27572
	GOTERM_BP_DIRECT	transcription initiation from RNA polymerase II promoter	15	0.0023	0.059	1.22915
	GOTERM_BP_DIRECT	regulation of cellular response to heat	10	0.0024	0.059	1.22915
	GOTERM_BP_DIRECT	DNA damage response, detection of DNA damage	7	0.0024	0.058	1.23657
	GOTERM_BP_DIRECT	telomere maintenance	7	0.0024	0.058	1.23657
	GOTERM_BP_DIRECT	mitotic sister chromatid segregation	6	0.0024	0.058	1.23657
	GOTERM_BP_DIRECT	cytoplasmic translation	6	0.0024	0.058	1.23657
	GOTERM_BP_DIRECT	endonucleolytic cleavage in ITS1 to separate SSU-rRNA from 5.8S rRNA and LSU-rRNA from tricistronic rRNA transcript (SSU-rRNA, 5.8S rRNA, LSU-rRNA)	4	0.0028	0.067	1.17393
	GOTERM_BP_DIRECT	nuclear-transcribed mRNA catabolic process, deadenylation-dependent decay	4	0.0028	0.067	1.17393
	GOTERM_BP_DIRECT	spliceosomal complex assembly	6	0.0029	0.068	1.16749
	GOTERM_BP_DIRECT	ER to Golgi vesicle-mediated transport	15	0.0038	0.087	1.06048
	GOTERM_BP_DIRECT	response to organic substance	6	0.004	0.091	1.04096
	GOTERM_BP_DIRECT	T cell receptor signaling pathway	14	0.005	0.11	0.958607
	GOTERM_BP_DIRECT	error-prone translesion synthesis	5	0.0054	0.12	0.920819
	GOTERM_BP_DIRECT	DNA unwinding involved in DNA replication	4	0.0057	0.12	0.920819
	GOTERM_BP_DIRECT	mitotic nuclear envelope reassembly	4	0.0057	0.12	0.920819
	GOTERM_BP_DIRECT	RNA secondary structure unwinding	7	0.0066	0.14	0.853872
	GOTERM_BP_DIRECT	protein import into nucleus	8	0.0068	0.14	0.853872
	GOTERM_BP_DIRECT	ATP hydrolysis coupled proton transport	6	0.0072	0.15	0.823909
	GOTERM_BP_DIRECT	telomere maintenance via recombination	6	0.0072	0.15	0.823909
	GOTERM_BP_DIRECT	global genome nucleotide-excision repair	6	0.0072	0.15	0.823909
	GOTERM_BP_DIRECT	nucleotide-excision repair, preincision complex stabilization	5	0.0079	0.16	0.79588
	GOTERM_BP_DIRECT	centrosome organization	6	0.0083	0.16	0.79588
	GOTERM_BP_DIRECT	mitochondrial tRNA processing	3	0.0085	0.17	0.769551
	GOTERM_BP_DIRECT	COPI coating of Golgi vesicle	3	0.0085	0.17	0.769551
	GOTERM_BP_DIRECT	regulation of signal transduction by p53 class mediator	12	0.0087	0.17	0.769551
	GOTERM_BP_DIRECT	COPII vesicle coating	8	0.009	0.17	0.769551
	GOTERM_BP_DIRECT	viral budding via host ESCRT complex	5	0.0093	0.18	0.744727
	GOTERM_BP_DIRECT	regulation of protein kinase activity	6	0.0094	0.18	0.744727
	GOTERM_BP_DIRECT	Fc-epsilon receptor signaling pathway	15	0.0095	0.18	0.744727
	GOTERM_BP_DIRECT	cell-cell adhesion	20	0.0095	0.17	0.769551
	GOTERM_BP_DIRECT	proteasome assembly	4	0.0098	0.18	0.744727
	GOTERM_BP_DIRECT	exit from mitosis	4	0.0098	0.18	0.744727
	GOTERM_BP_DIRECT	spliceosomal tri-snRNP complex assembly	4	0.0098	0.18	0.744727
	GOTERM_BP_DIRECT	DNA damage response, signal transduction by p53 class mediator resulting in cell cycle arrest	8	0.0098	0.18	0.744727
	GOTERM_BP_DIRECT	gene expression	7	0.01	0.18	0.744727
	GOTERM_BP_DIRECT	transferrin transport	6	0.011	0.19	0.721246
	GOTERM_BP_DIRECT	base-excision repair	6	0.011	0.19	0.721246
	GOTERM_BP_DIRECT	nucleotide-excision repair, DNA incision, 3'-to lesion	5	0.011	0.19	0.721246
	GOTERM_BP_DIRECT	regulation of ubiquitin-protein ligase activity involved in mitotic cell cycle	5	0.011	0.19	0.721246
	GOTERM_BP_DIRECT	translesion synthesis	6	0.012	0.2	0.69897
	GOTERM_BP_DIRECT	mitotic spindle assembly	6	0.012	0.2	0.69897
	GOTERM_BP_DIRECT	maturation of 5.8S rRNA	4	0.012	0.21	0.677781
	GOTERM_BP_DIRECT	snRNA processing	4	0.012	0.21	0.677781
	GOTERM_BP_DIRECT	mitotic metaphase plate congression	6	0.013	0.22	0.657577
	GOTERM_BP_DIRECT	phosphorylation of RNA polymerase II C-terminal domain	3	0.014	0.23	0.638272
	GOTERM_BP_DIRECT	posttranslational protein targeting to membrane	3	0.014	0.23	0.638272
	GOTERM_BP_DIRECT	RNA splicing, via transesterification reactions	5	0.015	0.24	0.619789
	GOTERM_BP_DIRECT	maturation of SSU-rRNA	4	0.015	0.24	0.619789
	GOTERM_BP_DIRECT	protein sumoylation	11	0.015	0.24	0.619789
	GOTERM_BP_DIRECT	DNA strand elongation involved in DNA replication	4	0.019	0.28	0.552842
	GOTERM_BP_DIRECT	histone H2A acetylation	4	0.019	0.28	0.552842
	GOTERM_BP_DIRECT	regulation of translational fidelity	4	0.019	0.28	0.552842
	GOTERM_BP_DIRECT	RNA phosphodiester bond hydrolysis, endonucleolytic	7	0.019	0.29	0.537602
	GOTERM_BP_DIRECT	endoplasmic reticulum organization	5	0.019	0.29	0.537602
	GOTERM_BP_DIRECT	mRNA 5'-splice site recognition	3	0.02	0.3	0.522879
	GOTERM_BP_DIRECT	tRNA pseudouridine synthesis	3	0.02	0.3	0.522879
	GOTERM_BP_DIRECT	Golgi disassembly	3	0.02	0.3	0.522879
	GOTERM_BP_DIRECT	endonucleolytic cleavage in 5'-ETS of tricistronic rRNA transcript (SSU-rRNA, 5.8S rRNA, LSU-rRNA)	3	0.02	0.3	0.522879
	GOTERM_BP_DIRECT	mRNA polyadenylation	5	0.022	0.31	0.508638
	GOTERM_BP_DIRECT	vacuolar transport	4	0.022	0.32	0.49485
	GOTERM_BP_DIRECT	CENP-A containing nucleosome assembly	6	0.024	0.34	0.468521
	GOTERM_BP_DIRECT	ATP biosynthetic process	5	0.024	0.34	0.468521
	GOTERM_BP_DIRECT	IRE1-mediated unfolded protein response	7	0.026	0.35	0.455932
	GOTERM_BP_DIRECT	response to light stimulus	4	0.026	0.35	0.455932
	GOTERM_BP_DIRECT	transcription elongation from RNA polymerase I promoter	5	0.027	0.36	0.443697
	GOTERM_BP_DIRECT	protein transmembrane transport	3	0.028	0.36	0.443697
	GOTERM_BP_DIRECT	regulation of attachment of spindle microtubules to kinetochore	3	0.028	0.36	0.443697
	GOTERM_BP_DIRECT	IRES-dependent viral translational initiation	3	0.028	0.36	0.443697
	GOTERM_BP_DIRECT	cell separation after cytokinesis	4	0.031	0.39	0.408935
	GOTERM_BP_DIRECT	histone H4 acetylation	5	0.031	0.39	0.408935
	GOTERM_BP_DIRECT	termination of RNA polymerase I transcription	5	0.031	0.39	0.408935
	GOTERM_BP_DIRECT	multivesicular body assembly	5	0.031	0.39	0.408935
	GOTERM_BP_DIRECT	positive regulation of telomere maintenance via telomerase	5	0.034	0.42	0.376751
	GOTERM_BP_DIRECT	Golgi to endosome transport	4	0.035	0.43	0.366532
	GOTERM_BP_DIRECT	regulation of centrosome duplication	4	0.035	0.43	0.366532
	GOTERM_BP_DIRECT	protein import into nucleus, docking	3	0.036	0.43	0.366532
	GOTERM_BP_DIRECT	proteolysis involved in cellular protein catabolic process	6	0.037	0.44	0.356547
	GOTERM_BP_DIRECT	transcription initiation from RNA polymerase I promoter	5	0.037	0.44	0.356547
	GOTERM_BP_DIRECT	regulation of glucose transport	5	0.037	0.44	0.356547
	GOTERM_BP_DIRECT	retrograde vesicle-mediated transport, Golgi to ER	8	0.039	0.46	0.337242
	GOTERM_BP_DIRECT	fibroblast growth factor receptor signaling pathway	8	0.039	0.46	0.337242
	GOTERM_BP_DIRECT	proton transport	6	0.04	0.46	0.337242
	GOTERM_BP_DIRECT	meiotic cell cycle	5	0.041	0.47	0.327902
	GOTERM_BP_DIRECT	DNA recombination	8	0.042	0.47	0.327902
	GOTERM_BP_DIRECT	intracellular protein transport	16	0.042	0.47	0.327902
	GOTERM_BP_DIRECT	attachment of spindle microtubules to kinetochore	3	0.045	0.49	0.309804
	GOTERM_BP_DIRECT	maturation of LSU-rRNA from tricistronic rRNA transcript (SSU-rRNA, 5.8S rRNA, LSU-rRNA)	3	0.045	0.49	0.309804
	GOTERM_BP_DIRECT	cullin deneddylation	3	0.045	0.49	0.309804
	GOTERM_BP_DIRECT	N-terminal protein amino acid acetylation	3	0.045	0.49	0.309804
	GOTERM_BP_DIRECT	protein targeting to ER	3	0.045	0.49	0.309804
	GOTERM_BP_DIRECT	mitochondrial DNA replication	3	0.045	0.49	0.309804
	GOTERM_BP_DIRECT	DNA synthesis involved in DNA repair	5	0.045	0.49	0.309804
	GOTERM_BP_DIRECT	cellular respiration	4	0.046	0.49	0.309804
	GOTERM_BP_DIRECT	cell proliferation	22	0.048	0.5	0.30103
	GOTERM_BP_DIRECT	ribosome biogenesis	5	0.049	0.51	0.29243
	GOTERM_BP_DIRECT	ATP synthesis coupled proton transport	4	0.051	0.52	0.283997
	GOTERM_BP_DIRECT	regulation of growth	6	0.053	0.54	0.267606
	GOTERM_BP_DIRECT	protein localization to kinetochore	3	0.055	0.54	0.267606
	GOTERM_BP_DIRECT	respiratory chain complex IV assembly	3	0.055	0.54	0.267606
	GOTERM_BP_DIRECT	regulation of transcription involved in G1/S transition of mitotic cell cycle	4	0.058	0.56	0.251812
	GOTERM_BP_DIRECT	regulation of cyclin-dependent protein serine/threonine kinase activity	5	0.063	0.59	0.229148
	GOTERM_BP_DIRECT	regulation of mitotic nuclear division	4	0.064	0.59	0.229148
	GOTERM_BP_DIRECT	pentose-phosphate shunt	3	0.065	0.6	0.221849
	GOTERM_BP_DIRECT	nuclear pore complex assembly	3	0.065	0.6	0.221849
	GOTERM_BP_DIRECT	positive regulation of telomere maintenance	3	0.065	0.6	0.221849
	GOTERM_BP_DIRECT	tRNA 5'-leader removal	3	0.065	0.6	0.221849
	GOTERM_BP_DIRECT	double-strand break repair via homologous recombination	7	0.067	0.6	0.221849
	GOTERM_BP_DIRECT	establishment of protein localization	5	0.068	0.61	0.21467
	GOTERM_BP_DIRECT	response to cadmium ion	4	0.071	0.62	0.207608
	GOTERM_BP_DIRECT	nucleotide-excision repair	5	0.073	0.63	0.200659
	GOTERM_BP_DIRECT	methionyl-tRNA aminoacylation	2	0.076	0.64	0.19382
	GOTERM_BP_DIRECT	endonucleolytic cleavage to generate mature 3'-end of SSU-rRNA from (SSU-rRNA, 5.8S rRNA, LSU-rRNA)	2	0.076	0.64	0.19382
	GOTERM_BP_DIRECT	glutamyl-tRNA aminoacylation	2	0.076	0.64	0.19382
	GOTERM_BP_DIRECT	pentose biosynthetic process	2	0.076	0.64	0.19382
	GOTERM_BP_DIRECT	pentose-phosphate shunt, oxidative branch	2	0.076	0.64	0.19382
	GOTERM_BP_DIRECT	leucyl-tRNA aminoacylation	2	0.076	0.64	0.19382
	GOTERM_BP_DIRECT	histone mRNA metabolic process	3	0.076	0.64	0.19382
	GOTERM_BP_DIRECT	negative regulation of telomere maintenance via telomerase	3	0.076	0.64	0.19382
	GOTERM_BP_DIRECT	methylation-dependent chromatin silencing	3	0.076	0.64	0.19382
	GOTERM_BP_DIRECT	strand displacement	4	0.078	0.65	0.187087
	GOTERM_BP_DIRECT	DNA metabolic process	4	0.078	0.65	0.187087
	GOTERM_BP_DIRECT	protein complex assembly	9	0.081	0.66	0.180456
	GOTERM_BP_DIRECT	phagosome acidification	4	0.085	0.68	0.167491
	GOTERM_BP_DIRECT	protein K11-linked ubiquitination	4	0.085	0.68	0.167491
	GOTERM_BP_DIRECT	spindle assembly	4	0.085	0.68	0.167491
	GOTERM_BP_DIRECT	MAPK cascade	16	0.086	0.68	0.167491
	GOTERM_BP_DIRECT	regulation of type I interferon production	3	0.088	0.68	0.167491
	GOTERM_BP_DIRECT	oxidative phosphorylation	3	0.088	0.68	0.167491
	GOTERM_BP_DIRECT	regulation of macroautophagy	5	0.09	0.69	0.161151
	GOTERM_BP_DIRECT	membrane fusion	5	0.09	0.69	0.161151
	GOTERM_BP_DIRECT	cellular response to UV	5	0.09	0.69	0.161151
	GOTERM_BP_DIRECT	protein transport	22	0.09	0.69	0.161151
	GOTERM_BP_DIRECT	protein folding	12	0.091	0.69	0.161151
	GOTERM_BP_DIRECT	protein import into nucleus, translocation	4	0.093	0.69	0.161151
	GOTERM_BP_DIRECT	regulation of transcription from RNA polymerase II promoter in response to hypoxia	4	0.093	0.69	0.161151
	GOTERM_BP_DIRECT	ubiquitin-dependent protein catabolic process	12	0.096	0.71	0.148742
	GOTERM_BP_DIRECT	mitochondrial respiratory chain complex I assembly	6	0.096	0.71	0.148742

### Sheet: UP Keywords
t	0	Term	Count	P-Value	Benjamini
	UP_KEYWORDS	Acetylation	300	3.5e-60	1.1e-57
	UP_KEYWORDS	Ribonucleoprotein	73	1.4e-40	2.3e-38
	UP_KEYWORDS	Nucleus	338	6.5e-38	7.1e-36
	UP_KEYWORDS	Ribosomal protein	51	9.1e-31	7.4e-29
	UP_KEYWORDS	Phosphoprotein	426	1.9e-27	1.3e-25
	UP_KEYWORDS	RNA-binding	87	1.1e-26	5.9e-25
	UP_KEYWORDS	mRNA splicing	51	1.8e-23	8.4e-22
	UP_KEYWORDS	mRNA processing	57	3.1e-23	1.3e-21
	UP_KEYWORDS	Mitochondrion	102	2.9e-19	1.1e-17
	UP_KEYWORDS	Spliceosome	33	3.9e-19	1.3e-17
	UP_KEYWORDS	Protein biosynthesis	31	7.3e-15	2.2e-13
	UP_KEYWORDS	Cell cycle	66	1.3e-14	3.6e-13
	UP_KEYWORDS	Transit peptide	57	1.6e-13	4e-12
	UP_KEYWORDS	Cell division	47	3e-13	6.9e-12
	UP_KEYWORDS	Centromere	25	5.2e-11	1.1e-09
	UP_KEYWORDS	Aminoacyl-tRNA synthetase	14	2.2e-10	4.5e-09
	UP_KEYWORDS	Chromosome	42	5.6e-10	1.1e-08
	UP_KEYWORDS	rRNA processing	19	6.7e-10	1.2e-08
	UP_KEYWORDS	Ribosome biogenesis	16	4.3e-09	7.4e-08
	UP_KEYWORDS	Ubl conjugation	105	7.2e-09	1.2e-07
	UP_KEYWORDS	Isopeptide bond	77	2.1e-08	3.2e-07
	UP_KEYWORDS	Kinetochore	18	4.6e-08	6.8e-07
	UP_KEYWORDS	DNA repair	31	1.2e-07	1.7e-06
	UP_KEYWORDS	Mitosis	29	1.3e-07	1.8e-06
	UP_KEYWORDS	DNA damage	34	2.3e-07	3e-06
	UP_KEYWORDS	ATP-binding	85	3.7e-07	4.6e-06
	UP_KEYWORDS	mRNA transport	17	7.1e-07	8.6e-06
	UP_KEYWORDS	DNA replication	16	7.6e-07	8.9e-06
	UP_KEYWORDS	Nucleotide-binding	101	9.7e-07	1.1e-05
	UP_KEYWORDS	Proteasome	12	1.6e-06	1.7e-05
	UP_KEYWORDS	Cytoplasm	221	1.7e-06	1.8e-05
	UP_KEYWORDS	Helicase	19	2.2e-06	2.3e-05
	UP_KEYWORDS	Protein transport	45	3.7e-06	3.7e-05
	UP_KEYWORDS	Host-virus interaction	33	4.6e-06	4.5e-05
	UP_KEYWORDS	Hydrogen ion transport	11	5.5e-06	5.2e-05
	UP_KEYWORDS	Diamond-Blackfan anemia	7	6.4e-06	5.8e-05
	UP_KEYWORDS	Chromosome partition	10	1.9e-05	0.00017
	UP_KEYWORDS	tRNA processing	13	3e-05	0.00026
	UP_KEYWORDS	Translocation	13	3e-05	0.00026
	UP_KEYWORDS	Methylation	60	4.5e-05	0.00037
	UP_KEYWORDS	Mitochondrion inner membrane	24	6.9e-05	0.00056
	UP_KEYWORDS	rRNA-binding	7	0.00013	0.001
	UP_KEYWORDS	Initiation factor	10	0.00016	0.0012
	UP_KEYWORDS	Nuclear pore complex	9	0.00029	0.0022
	UP_KEYWORDS	Respiratory chain	10	0.0003	0.0022
	UP_KEYWORDS	WD repeat	23	0.00033	0.0024
	UP_KEYWORDS	Electron transport	13	0.00035	0.0025
	UP_KEYWORDS	Ligase	26	0.00046	0.0032
	UP_KEYWORDS	Chaperone	18	0.00064	0.0043
	UP_KEYWORDS	ATP synthesis	5	0.0018	0.012
	UP_KEYWORDS	DNA-directed RNA polymerase	7	0.0021	0.013
	UP_KEYWORDS	2Fe-2S	5	0.0029	0.019
	UP_KEYWORDS	Transport	91	0.004	0.025
	UP_KEYWORDS	tRNA-binding	5	0.0044	0.027
	UP_KEYWORDS	Iron-sulfur	8	0.0045	0.027
	UP_KEYWORDS	Disease mutation	110	0.01	0.06
	UP_KEYWORDS	Telomere	6	0.011	0.06
	UP_KEYWORDS	DNA condensation	4	0.011	0.063
	UP_KEYWORDS	Neuropathy	9	0.013	0.069
	UP_KEYWORDS	Neurodegeneration	19	0.014	0.073
	UP_KEYWORDS	Repressor	32	0.014	0.076
	UP_KEYWORDS	CF(1)	3	0.016	0.084
	UP_KEYWORDS	Amyotrophic lateral sclerosis	5	0.017	0.086
	UP_KEYWORDS	DNA recombination	8	0.022	0.11
	UP_KEYWORDS	Mitochondrion nucleoid	4	0.023	0.11
	UP_KEYWORDS	Isomerase	10	0.026	0.12
	UP_KEYWORDS	Fanconi anemia	4	0.026	0.12
	UP_KEYWORDS	Vacuole	3	0.029	0.13
	UP_KEYWORDS	Threonine protease	4	0.03	0.14
	UP_KEYWORDS	Ubiquinone	5	0.032	0.14
	UP_KEYWORDS	ER-Golgi transport	8	0.044	0.19
	UP_KEYWORDS	Signalosome	3	0.045	0.19
	UP_KEYWORDS	Oncogene	3	0.045	0.19
	UP_KEYWORDS	Coiled coil	122	0.048	0.2
	UP_KEYWORDS	Citrullination	8	0.051	0.21
	UP_KEYWORDS	Dyskeratosis congenita	3	0.053	0.22
	UP_KEYWORDS	Leukodystrophy	4	0.065	0.25
	UP_KEYWORDS	Alternative splicing	387	0.066	0.25
	UP_KEYWORDS	CF(0)	3	0.082	0.31
	UP_KEYWORDS	Elongation factor	4	0.084	0.31

### Sheet: GO term BP DNA damage
Category	Term	RT	Genes	Count	%	P-Value	Benjamini
GOTERM_BP_DIRECT	DNA repair	RT		11	0.1	3.3e-14	7.8e-12
GOTERM_BP_DIRECT	double-strand break repair via homologous recombination	RT		7	0.1	2.3e-08	2.7e-06
GOTERM_BP_DIRECT	DNA recombination	RT		5	0	4.2e-07	3.3e-05
GOTERM_BP_DIRECT	mitotic DNA replication checkpoint	RT		4	0	8.4e-07	5e-05
GOTERM_BP_DIRECT	nucleotide-excision repair	RT		5	0	9.9e-07	4.7e-05
GOTERM_BP_DIRECT	double-strand break repair via nonhomologous end joining	RT		4	0	2.3e-05	0.00091
GOTERM_BP_DIRECT	G2 DNA damage checkpoint	RT		4	0	2.8e-05	0.00094
GOTERM_BP_DIRECT	response to ionizing radiation	RT		4	0	0.00024	0.0069
GOTERM_BP_DIRECT	transcription-coupled nucleotide-excision repair	RT		3	0	0.00044	0.012
GOTERM_BP_DIRECT	telomere maintenance via recombination	RT		3	0	0.00044	0.012
GOTERM_BP_DIRECT	regulation of double-strand break repair via homologous recombination	RT		3	0	0.00095	0.022
GOTERM_BP_DIRECT	histone H2A acetylation	RT		3	0	0.00095	0.022
GOTERM_BP_DIRECT	transcription from RNA polymerase II promoter	RT		4	0	0.0027	0.056
GOTERM_BP_DIRECT	histone H4 acetylation	RT		3	0	0.0028	0.053
GOTERM_BP_DIRECT	base-excision repair	RT		3	0	0.0033	0.058
GOTERM_BP_DIRECT	cellular response to ionizing radiation	RT		3	0	0.0038	0.063
GOTERM_BP_DIRECT	mitotic telomere maintenance via semi-conservative replication	RT		2	0	0.0071	0.11
GOTERM_BP_DIRECT	cell proliferation	RT		4	0	0.0089	0.12
GOTERM_BP_DIRECT	double-strand break repair via classical nonhomologous end joining	RT		2	0	0.011	0.14
GOTERM_BP_DIRECT	negative regulation of t-circle formation	RT		2	0	0.011	0.14
GOTERM_BP_DIRECT	chromatin remodeling	RT		3	0	0.013	0.16
GOTERM_BP_DIRECT	chromosome organization involved in meiotic cell cycle	RT		2	0	0.014	0.16
GOTERM_BP_DIRECT	phosphorylation of RNA polymerase II C-terminal domain	RT		2	0	0.014	0.16
GOTERM_BP_DIRECT	regulation of smooth muscle cell proliferation	RT		2	0	0.018	0.19
GOTERM_BP_DIRECT	DNA recombinase assembly	RT		2	0	0.018	0.19
GOTERM_BP_DIRECT	regulation of mitotic cell cycle phase transition	RT		2	0	0.018	0.19
GOTERM_BP_DIRECT	cellular response to X-ray	RT		2	0	0.018	0.19
GOTERM_BP_DIRECT	positive regulation of protein targeting to mitochondrion	RT		3	0	0.018	0.19
GOTERM_BP_DIRECT	maintenance of DNA methylation	RT		2	0	0.021	0.21
GOTERM_BP_DIRECT	strand invasion	RT		2	0	0.025	0.23
GOTERM_BP_DIRECT	box C/D snoRNP assembly	RT		2	0	0.025	0.23
GOTERM_BP_DIRECT	single strand break repair	RT		2	0	0.025	0.23
GOTERM_BP_DIRECT	positive regulation of ubiquitin protein ligase activity	RT		2	0	0.025	0.23
GOTERM_BP_DIRECT	translesion synthesis	RT		2	0	0.032	0.27
GOTERM_BP_DIRECT	hematopoietic stem cell differentiation	RT		2	0	0.035	0.29
GOTERM_BP_DIRECT	mitotic G2 DNA damage checkpoint	RT		2	0	0.035	0.29
GOTERM_BP_DIRECT	UV-damage excision repair	RT		2	0	0.035	0.29
GOTERM_BP_DIRECT	mitotic recombination	RT		2	0	0.035	0.29
GOTERM_BP_DIRECT	DNA duplex unwinding	RT		2	0	0.039	0.3
GOTERM_BP_DIRECT	isotype switching	RT		2	0	0.039	0.3
GOTERM_BP_DIRECT	telomere maintenance	RT		2	0	0.042	0.31
GOTERM_BP_DIRECT	positive regulation of telomerase RNA localization to Cajal body	RT		2	0	0.042	0.31
GOTERM_BP_DIRECT	cellular response to gamma radiation	RT		2	0	0.045	0.32
GOTERM_BP_DIRECT	positive regulation of neurogenesis	RT		2	0	0.045	0.32
GOTERM_BP_DIRECT	postreplication repair	RT		2	0	0.049	0.33
GOTERM_BP_DIRECT	histone acetylation	RT		2	0	0.049	0.33
GOTERM_BP_DIRECT	mismatch repair	RT		2	0	0.052	0.34
GOTERM_BP_DIRECT	DNA damage checkpoint	RT		2	0	0.066	0.4
GOTERM_BP_DIRECT	reciprocal meiotic recombination	RT		2	0	0.066	0.4
GOTERM_BP_DIRECT	positive regulation of DNA replication	RT		2	0	0.076	0.44
GOTERM_BP_DIRECT	protein monoubiquitination	RT		2	0	0.079	0.45
GOTERM_BP_DIRECT	regulation of protein phosphorylation	RT		2	0	0.079	0.45
GOTERM_BP_DIRECT	transcription, DNA-templated	RT		4	0	0.083	0.45

### Sheet: GO-term BP DMSO>Day 0
Category	Term	RT	Genes	Count	%	P-Value	Benjamini
GOTERM_BP_DIRECT	regulation of systemic arterial blood pressure by vasopressin	RT		3	0	0.0013	0.75
GOTERM_BP_DIRECT	cellular response to hormone stimulus	RT		5	0	0.0017	0.6
GOTERM_BP_DIRECT	nervous system development	RT		11	0	0.0017	0.46
GOTERM_BP_DIRECT	positive regulation of vasoconstriction	RT		4	0	0.0056	0.79
GOTERM_BP_DIRECT	atrioventricular valve morphogenesis	RT		3	0	0.0066	0.77
GOTERM_BP_DIRECT	response to peptide	RT		3	0	0.0066	0.77
GOTERM_BP_DIRECT	positive regulation of cell differentiation	RT		4	0	0.0085	0.79
GOTERM_BP_DIRECT	telencephalon development	RT		3	0	0.016	0.92
GOTERM_BP_DIRECT	response to anoxia	RT		2	0	0.023	0.96
GOTERM_BP_DIRECT	cellular senescence	RT		3	0	0.028	0.97
GOTERM_BP_DIRECT	single fertilization	RT		4	0	0.03	0.96
GOTERM_BP_DIRECT	positive regulation of cell cycle arrest	RT		3	0	0.033	0.96
GOTERM_BP_DIRECT	endodermal digestive tract morphogenesis	RT		2	0	0.034	0.96
GOTERM_BP_DIRECT	response to estrogen	RT		4	0	0.038	0.96
GOTERM_BP_DIRECT	positive regulation of T cell tolerance induction	RT		2	0	0.045	0.97
GOTERM_BP_DIRECT	response to hypoxia	RT		6	0	0.047	0.97
GOTERM_BP_DIRECT	regulation of cell cycle	RT		5	0	0.053	0.98
GOTERM_BP_DIRECT	sperm ejaculation	RT		2	0	0.056	0.97
GOTERM_BP_DIRECT	chondroblast differentiation	RT		2	0	0.056	0.97
GOTERM_BP_DIRECT	response to drug	RT		8	0	0.058	0.97
GOTERM_BP_DIRECT	negative regulation of transcription, DNA-templated	RT		11	0	0.059	0.97
GOTERM_BP_DIRECT	reactive oxygen species metabolic process	RT		3	0	0.06	0.97
GOTERM_BP_DIRECT	protein destabilization	RT		3	0	0.06	0.97
GOTERM_BP_DIRECT	regulation of cell growth	RT		4	0	0.063	0.97
GOTERM_BP_DIRECT	excretion	RT		3	0	0.066	0.97
GOTERM_BP_DIRECT	regulation of transcription from RNA polymerase II promoter in response to oxidative stress	RT		2	0	0.066	0.96
GOTERM_BP_DIRECT	potassium ion transport	RT		4	0	0.067	0.96
GOTERM_BP_DIRECT	cell-cell signaling	RT		7	0	0.07	0.96
GOTERM_BP_DIRECT	epidermis development	RT		4	0	0.073	0.96
GOTERM_BP_DIRECT	cGMP-mediated signaling	RT		2	0	0.087	0.98
GOTERM_BP_DIRECT	cellular response to DNA damage stimulus	RT		6	0	0.089	0.97
GOTERM_BP_DIRECT	neuron development	RT		3	0	0.096	0.98
GOTERM_BP_DIRECT	outflow tract morphogenesis	RT		3	0	0.096	0.98
GOTERM_BP_DIRECT	positive regulation of systemic arterial blood pressure	RT		2	0	0.098	0.98
GOTERM_BP_DIRECT	inositol phosphate metabolic process	RT		3	0	0.1	9
