## Supplemental List 2B for "Interaction between DNA damage response, translation and apoptosome determines cancer susceptibility to TOP2 poisons"

### Sheet: DNAdamage repair genes enriched
DNA damage Etoposide>DMSO	Pvalue													Overlap between DNA damage genes (V column) AND Et > DMSO sgRSEA OR Et > puro sgRSEA p < 0.01 (colum Q)
PSMD14	1.56945e-05													57
EIF3CL	1.88334e-05													ACTR5
SSRP1	2.825e-05													APEX2
ACTR3	4.28982e-05													BCCIP
HUS1	0.000113													CDC14B
XRCC6	0.000118232													CDK7
XRN1	0.000125556													CHEK1
SMC6	0.000147528													CINP
DDX52	0.000296102													CLSPN
TOP2A	0.000390269													DDB1
NSMCE1	0.000408056													DDB1
VCP	0.000530473													DNA2
NUDT21	0.000608945													ERCC2
EIF2B3	0.000678001													EXO1
ERCC2	0.000683232													FANCB
SFPQ	0.000714621													FANCI
USP7	0.000869473													FZR1
RUVBL1	0.000908186													GTF2H1
CHEK1	0.00104525													GTF2H3
RAD1	0.0011164													GTF2H4
UHRF1	0.00144075													HINFP
RAD51	0.00148365													HUS1
APEX2	0.00148574													HUWE1
XRCC1	0.00161653													LIG4
MBD4	0.00178917													MBD4
DNA2	0.00180277													MC1R
LIG4	0.00185299													MMS19
HOXC5	0.00185822													MORF4L1
NPM1	0.00186659													NPM1
CLSPN	0.00215119													NSMCE1
MBD3L4	0.00219304													OTUB1
RFC2	0.00238347													PALB2
MMS19	0.00309181													PCNA
GTF2H3	0.00331676													PSMD14
FZR1	0.00364007													RAD1
RUVBL2	0.0038148													RAD51
OTUB1	0.00387025													RAD51C
RTEL1	0.00409521													RBX1
RBX1	0.00413078													RPA2
CINP	0.00433586													RPAIN
UBE2D3	0.00440282													RTEL1
RAD51C	0.00448443													RUVBL1
TICRR	0.00469369													RUVBL2
RPA2	0.00472299													SFPQ
FANCE	0.00482866													SHFM1
DDB1	0.00508082													SMC6
DDB1	0.00508082													SSRP1
PCNA	0.00533089													TICRR
CDK7	0.0057944													TOPBP1
EXO1	0.00612189													UBE2D3
USP17L15	0.00704577													UBE2V1
GTF2H4	0.00716295													UHRF1
UBE2V1	0.00721004													USP7
CDC14B	0.00772272													VCP
HUWE1	0.00774679													XAB2
ACTR5	0.00803033													XRCC1
XRCC5	0.00808683													XRCC5
XAB2	0.00867904													XRCC6
MC1R	0.00904734
HINFP	0.00965628
RAD9A	0.0101972
POLR2I	0.0104452
CDCA5	0.0105906
BCCIP	0.0106565
PRPF19	0.0109736
PPP4C	0.0109819
RAD51B	0.011119
ARIH1	0.0111881
GTF2H2	0.0116401
CHAF1B	0.0116903
RPAIN	0.0117028
RPA1	0.0117813
SHFM1	0.0119226
DMAP1	0.01243
RPA3	0.0125943
CDK9	0.0128088
MTBP	0.0145927
POLD3	0.0150091
ERCC4	0.0160544
DHX15	0.0161915
ATRIP	0.0170494
PIAS4	0.0175192
ACTL6A	0.0177379
PRKDC	0.0181731
GTF2H1	0.0182621
DDIT4L	0.01835
RFWD3	0.0188794
DTL	0.0191043
FAM175A	0.0194507
MRE11A	0.0200774
MCM6	0.0202061
FANCI	0.020249
BLM	0.021628
XRCC4	0.021763
BCL2L15	0.0223458
RNF113A	0.0226094
SMARCB1	0.0226942
SMC3	0.0231797
SMC5	0.0235815
CENPQ	0.0237646
NONO	0.0242019
PTTG1	0.0248224
FEN1	0.0257211
NDNL2	0.0257473
RAD17	0.0258237
CHAF1A	0.0272519
PALB2	0.0275658
MCRS1	0.0275783
SFR1	0.02834
ATR	0.0288234
POLA1	0.0291771
BARD1	0.029199
XRCC3	0.0294763
KIF1C	0.0294889
CEP192	0.0296751
NUDT1	0.0296824
RNASEH2A	0.030058
TOPBP1	0.0326591
ARID4B	0.0326654
UBE2N	0.0329615
DEK	0.0362448
RAD51D	0.0382903
RNASEH1	0.0383604
PARP1	0.0388762
SMC1A	0.0388762
MAD2L2	0.0399173
SEMA3D	0.0402594
ZSWIM7	0.0408851
UBE2A	0.041945
DDX1	0.0429275
MSL2	0.043708
INTS3	0.0445001
CEP70	0.0446644
HELQ	0.0464671
MORF4L1	0.0475511
TRIP12	0.0499597
FOXM1	0.0511085
RPS3	0.0536991
USP1	0.0539356
WDR48	0.0544232
CDKN3	0.0548323

### Sheet: Known Eto susceptibility genes
Known Etoposide susceptibility
KEAP1
MDR1
C9OrF82
SMARCAB1
SMARCAE1
ElF4a1
ABCB1
CHEK2
TP53
TOP2A
TOP2B
SEMA5A
SLC7A6
PRMT7
UVRAG
ARID1A
EZH2
SLC2A1
SMURF1
PHB
MNAT1
SEMA5A
ERCC2
THAP7
