## Supplemental List 3 for "Interaction between DNA damage response, translation and apoptosome determines cancer susceptibility to TOP2 poisons"

### Sheet: sgRNA used in editing
sgRNA		Names
Control_AACGCGAGTCCGGTGGCTAG		sgNT1
Control_ACGTCCATACTGTCGGCTAC		sgNT2
RPS11_GGATGTAGTGCAGATAGTCT		sgRPS11_2
FANCB_GCTTCCAATCCTATTTCACA		sgFANCB_2

### Sheet: Primers for on target
Gene name		sgRNA		Cas9a target cut site			Primers				product size		product position
RPS11		GGATGTAGTGCAGATAGTCT		Chr 19: 49,497,966									497672-497,974
							RPS11a-F	GGGTGAGAGGGGTGGTTAGG			303bp
							RPS11a-R	TGCAGATAGTCTCGGCGGAT
							RPS11b-F	TGCGGGAGTTACTGGTGTCT			388bp
							RPS11b-R	ACTTGCGGATGTAGTGCAGA
							RPS11c-F	CTCTGGTAAGTGCGGGAGTT			408bp
							RPS11c-R	AAGCGGTTGTACTTGCGGAT
FANCB		GCTTCCAATCCTATTTCACA		ChrX:14845154			FANCB-F	TCAACGTGACCCTTTTTGCT			126bp		chrX:14845120+14845246
							FANCB-R	GCCCATGACTCCAGATTTCGG

### Sheet: Primers for off-target
Gene name		sgRNA		Cas9a target cut site			Primers				product size		product position
GOLGA3 off target for RPS11		GGATGTAGTGCAGATAGTCT		chr12:132825973		GOLGA3a-F	AGGCTACTGAGGGCACCTAC				541bp		chr12:132825800+132826400
						GOLGA3a-R	CAGCAGTTCTCCTCTGCATGT
						GOLGA3b-F	GGGCTTCAAGACACCCAAAG				540bp
						GOLGA3b-R	TCCACCTGTAATGGCTGAGTC
AP000282.2 off target for FANCB		GCTTCCAATCCTATTTCACA		Chr21:32916812		AP000282.2-F	ATGGTCAGCACTGGAATGTGG				251bp		chr21:32916654+32916904
						AP000282.2-R	CATCCAGCAGGGGGAGTGT

### Sheet: RT-PCR Primers
RT PCR-APAF1 FWD		CACCAGATGATAAGCTTTTGGC
RT PCR-APAF1 REV		CACTTCCATATCCTCTTGAGGG
