## Supplemental List 4 for "Interaction between DNA damage response, translation and apoptosome determines cancer susceptibility to TOP2 poisons"

### Sheet: Reagents used
Antibodies		Company		Catalogue number
Anti-FANCB antibody [EPR15513] (ab186729)		Abcam		ab186729
Anti-gamma H2A.X (phospho S139) antibody (ab11174)		Abcam		ab11174
Beta Actin (8H10D10) mouse mAb		Cell signalling		3700S
GAPDH Antibody (0411): sc-47724		Santa Cruz		sc-47724
anti-APAF1 antibody		Santa Cruz		sc-135624
RPS11 PrecisionAb Polyclonal Antibody		Biorad		VPA00650
Goat Anti Rabbit IgG (H+L) HRP Conjugate		Biorad		1706515
Goat Anti Mouse IgG (H+L)-HRP Conjugate		Biorad		1706516
Goat anti-Rabbit IgG (H+L), Trial Superclonal™ Secondary Antibody, Alexa Fluor 488		Thermofisher		Cat # A27034SAMPLE
Anti-RPS16		Abcam		ab26159
Anti-RPS18		Abcam		ab91293
Anti-RPS23		Thermol Fisher		PA5-63032
Anti-BID		BD Biosciences		611528
Anti-BCL2		Santa Cruz		sc-7382
Vector		Company		Catalogue number
RPS11 overexpression vector		Geneocopeia		EX-F0093-Lv203
Empty vector		Geneocopeia		EX-NEG-Lv203 1
gRNA pooled library in lentiCRISPRv2		Addgene		73179
Kits		Company		Catalogue number
Quick DNA Midiprep Plus kit		Zymo Research		D4075
Click-iT™ Plus OPP Alexa Fluor™ 488 Protein Synthesis Assay Kit		Thermofisher		C10456
Qiaquick Gel extraction Kit		Qiagen		Ref 28706
Clarity western ECL substrate		Biorad		1705061
GeneArt genomic Cleavage detection kit		Life technologies		A24372
Cell event caspase 3/7		Thermofisher		C1042
Enzyme		Company		Catalogue number
Cas9 2NLS Nuclease 300pmol		Synthego
Takara Ex taq 250U		Clontech		RR001
T7 Endonuclease 1		NEB		M0302S
Drugs		Company		Catalogue number
Etoposide 100mg		TOCRIS		1226
Doxorubicin hydrochloride		SIGMA		D1515-10MG
