## Supplemental List 5 for "Interaction between DNA damage response, translation and apoptosome determines cancer susceptibility to TOP2 poisons"

### Sheet: RPS11 Eto <1uM vs >10uM 
Cell line (Reformat)	Tissue sub-type	IC50 <1µM	AUC	RPS11 RFKPM			RPS11
SIGM5	acute_myeloid_leukaemia	0.143	0.166	2075.74		IC50 <1µM	1339.93	0.048078
NB4	acute_myeloid_leukaemia	0.291	0.29	1363.81		IC50>10µM	1091.61	0.0350502
MOLM13	acute_myeloid_leukaemia	0.563	0.406	3125.85
TF1	acute_myeloid_leukaemia	0.566	0.41	1474.54
OCIAML2	acute_myeloid_leukaemia	0.592	0.406	2137.49
OCIAML5	acute_myeloid_leukaemia	0.994	0.499	2288.09
SUPM2	anaplastic_large_cell_lymphoma	0.456	0.361	1388.87
REH	B_cell_leukemia	0.199	0.251	1284.87
NALM6	B_cell_leukemia	0.217	0.246	1803.87
KOPN8	B_cell_leukemia	0.898	0.482	2315.19
SUDHL5	B_cell_lymphoma	0.0695	0.0748	1702.98
OCILY19	B_cell_lymphoma	0.137	0.196	3840.3
JM1	B_cell_lymphoma	0.19	0.229	1779.6
SUDHL10	B_cell_lymphoma	0.284	0.274	2389.93
SUDHL8	B_cell_lymphoma	0.32	0.317	2933.35
DOHH2	B_cell_lymphoma	0.365	0.341	3222.12
A3KAW	B_cell_lymphoma	0.384	0.334	1961.86
Toledo	B_cell_lymphoma	0.483	0.393	1586.33
NUDUL1	B_cell_lymphoma	0.635	0.421	1723.17
A4Fuk	B_cell_lymphoma	0.976	0.496	1954.88
SW1710	bladder	0.415	0.364	1139.3
647V	bladder	0.487	0.387	1428.72
RT112	bladder	0.51	0.397	885.457
BFTC905	bladder	0.534	0.394	970.339
SCaBER	bladder	0.775	0.462	777.851
5637	bladder	0.811	0.465	1013.69
DU4475	breast	0.132	0.17	826.665
HCC1599	breast	0.519	0.403	1653.89
CAL148	breast	0.692	0.439	2002.3
CAL51	breast	0.735	0.448	705.816
EFM192A	breast	0.873	0.479	1141.94
MCF7	breast	0.966	0.495	1146.61
EFM19	breast	0.984	0.498	1829.3
GA10	Burkitt_lymphoma	0.164	0.206	1978.83
NAMALWA	Burkitt_lymphoma	0.668	0.431	1836.95
HUTU80	digestive_system_other	0.186	0.222	1207.49
ESS1	endometrium	0.616	0.419	726.127
MFE296	endometrium	0.925	0.488	802.976
SKPNDW	ewings_sarcoma	0.379	0.351	989.152
MHHES1	ewings_sarcoma	0.53	0.399	1881.39
SKES1	ewings_sarcoma	0.779	0.461	1578.26
HT1080	fibrosarcoma	0.122	0.176	1069.08
8MGBA	glioma	0.0925	0.152	1045.76
H4	glioma	0.394	0.353	1450.88
KS1	glioma	0.583	0.423	624.529
GI1	glioma	0.794	0.463	976.068
Hs683	glioma	0.99	0.498	535.537
A253	head_and_neck	0.0712	0.131	1230.79
CAL33	head_and_neck	0.631	0.427	791.844
HSC2	head_and_neck	0.783	0.46	712.218
SCC9	head_and_neck	0.851	0.477	442.472
KMH2	Hodgkin_lymphoma	0.976	0.496	1944.78
7860	kidney	0.525	0.394	458.355
SW620	large_intestine	0.3	0.302	1321.82
RKO	large_intestine	0.525	0.394	2559.78
SW48	large_intestine	0.744	0.453	1152.45
HCT116	large_intestine	0.816	0.467	816.306
LS411N	large_intestine	0.965	0.495	1215.46
MV411	leukemia	0.164	0.202	3101.44
RS411	leukemia	0.235	0.268	5746.28
JHH7	liver	0.288	0.301	1167.04
SKHEP1	liver	0.298	0.306	1221
Hep3B217	liver	0.734	0.451	970.175
SNU398	liver	0.981	0.497	1384.3
NCIH2030	lung_NSCLC_adenocarcinoma	0.267	0.308	706.162
ABC1	lung_NSCLC_adenocarcinoma	0.429	0.378	1678.37
NCIH1781	lung_NSCLC_adenocarcinoma	0.536	0.401	411.771
HOP62	lung_NSCLC_adenocarcinoma	0.57	0.411	752.657
NCIH1355	lung_NSCLC_adenocarcinoma	0.591	0.43	967.198
Calu3	lung_NSCLC_adenocarcinoma	0.631	0.434	898.594
NCIH3122	lung_NSCLC_adenocarcinoma	0.717	0.448	1473
NCIH2342	lung_NSCLC_adenocarcinoma	0.757	0.458	1215.42
NCIH2009	lung_NSCLC_adenocarcinoma	0.811	0.467	866.317
NCIH2087	lung_NSCLC_adenocarcinoma	0.829	0.471	421.639
NCIH460	lung_NSCLC_large_cell	0.237	0.268	964.219
LCLC97TM1	lung_NSCLC_large_cell	0.575	0.416	1323.59
LCLC103H	lung_NSCLC_large_cell	0.798	0.462	525.07
A427	lung_NSCLC_not_specified	0.162	0.229	723.401
NCIH2110	lung_NSCLC_not_specified	0.38	0.35	1087.47
SKMES1	lung_NSCLC_squamous_cell_carcinoma	0.881	0.48	767.922
SBC5	lung_small_cell_carcinoma	0.406	0.345	1149.41
NCIH526	lung_small_cell_carcinoma	0.517	0.393	864.231
NCIH1048	lung_small_cell_carcinoma	0.564	0.405	980.073
DMS273	lung_small_cell_carcinoma	0.596	0.42	1704.22
NCIH211	lung_small_cell_carcinoma	0.619	0.423	1371.15
NCIH209	lung_small_cell_carcinoma	0.972	0.496	869.341
SUPB15	lymphoblastic_leukemia	0.102	0.166	1608.39
KE37	lymphoblastic_leukemia	0.123	0.148	1264.45
697	lymphoblastic_leukemia	0.292	0.288	1992.9
LOUCY	lymphoblastic_T_cell_leukaemia	0.188	0.221	777.562
RPMI8402	lymphoblastic_T_cell_leukaemia	0.242	0.264	1619.48
P12ICHIKAWA	lymphoblastic_T_cell_leukaemia	0.399	0.339	1736.46
SUPT1	lymphoblastic_T_cell_leukaemia	0.756	0.453	1237.51
PF382	lymphoblastic_T_cell_leukaemia	0.944	0.49	1504.58
DEL	lymphoid_neoplasm_other	0.345	0.315	1663.42
Daoy	medulloblastoma	0.35	0.328	750.791
ONS76	medulloblastoma	0.656	0.435	1136.94
HT144	melanoma	0.0899	0.175	993.06
COLO679	melanoma	0.189	0.261	782.162
A2058	melanoma	0.485	0.38	833.092
MELJUSO	melanoma	0.646	0.434	1375.44
A375	melanoma	0.664	0.429	1416.84
G361	melanoma	0.898	0.482	1182.06
MOLP8	myeloma	0.616	0.422	1838.47
SKNSH	neuroblastoma	0.435	0.368	995.367
CHP212	neuroblastoma	0.809	0.465	1021.31
MHHNB11	neuroblastoma	0.895	0.483	3579.72
TE9	oesophagus	0.137	0.212	889.843
KYSE30	oesophagus	0.257	0.283	1491.39
KYSE270	oesophagus	0.263	0.278	507.607
KYSE150	oesophagus	0.53	0.398	1429.14
KYSE510	oesophagus	0.646	0.425	1824.54
HOS	osteosarcoma	0.273	0.282	1093.41
TOV112D	ovary	0.304	0.316	935.453
KURAMOCHI	ovary	0.506	0.399	636.839
KP4	pancreas	0.4	0.353	794.423
DU145	prostate	0.686	0.443	791.661
A204	rhabdomyosarcoma	0.282	0.326	1081.77
SKUT1	soft_tissue_other	0.0573	0.1	714.027
SKLMS1	soft_tissue_other	0.669	0.435	1095.06
G402	soft_tissue_other	0.972	0.496	1008.15
HGC27	stomach	0.142	0.187	1099.85
AGS	stomach	0.39	0.345	1228.15
MKN1	stomach	0.482	0.388	623.406
2313287	stomach	0.61	0.423	656.16
GCIY	stomach	0.97	0.495	186.97
ALLSIL	T_cell_leukemia	0.42	0.354	1181.91
DND41	T_cell_leukemia	0.77	0.456	1279.76
TT2609C02	thyroid	0.436	0.373	982.872
BCPAP	thyroid	0.813	0.466	1657.37
ML1	thyroid	0.823	0.471	1025.68
8505C	thyroid	0.823	0.47	772.119
CAL62	thyroid	0.939	0.49	1383.27
MESSA	uterus	0.433	0.358	1333.89
Cell line (Reformat)	Tissue sub-type	IC50>10µM	AUC	RPS11 RFKPM
THP1	acute_myeloid_leukaemia	34.7	0.949	1815.16
P31FUJ	acute_myeloid_leukaemia	84.7	0.995	1833.87
ME1	acute_myeloid_leukaemia	145	0.976	2761.35
MEC1	B_cell_leukemia	11.4	0.838	1986.78
MC116	B_cell_lymphoma	11.9	0.934	2038.21
HT	B_cell_lymphoma	15.8	0.89	1713.57
SUDHL4	B_cell_lymphoma	17	0.957	3078.15
WSUDLCL2	B_cell_lymphoma	122	0.993	2730.07
RL	B_cell_lymphoma	142	0.988	1050.21
HT1197	bladder	10.5	0.811	896.147
T24	bladder	14.9	0.878	779.63
KU1919	bladder	43.1	0.944	821.974
RT4	bladder	57.3	0.95	2384.99
HCC1937	breast	10.4	0.814	731.903
MDAMB436	breast	11.1	0.809	692.46
MDAMB157	breast	12.5	0.849	595.73
HCC2157	breast	12.6	0.847	828.585
MDAMB361	breast	14.6	0.869	993.653
UACC812	breast	30.9	0.931	845.106
HCC1500	breast	38.1	0.933	1172.18
HCC1187	breast	45	0.953	1245.48
BT474	breast	77.3	0.955	672.988
HCC70	breast	78.2	0.969	464.795
HCC1143	breast	80.5	0.932	446.152
MDAMB415	breast	97.6	0.944	740.915
HCC1428	breast	108	0.967	888.798
HCC2218	breast	132	0.96	1857.31
HCC1395	breast	135	0.965	906.795
MDAMB453	breast	181	0.978	959.38
UACC893	breast	192	0.965	390.729
Hs578T	breast	289	0.987	513.345
BT483	breast	324	0.946	651.556
HCC1419	breast	496	0.978	820.917
P3HR1	Burkitt_lymphoma	21.2	0.921	1869.44
CA46	Burkitt_lymphoma	29.7	0.913	2387.15
SiHa	cervix	156	0.972	822.348
CAL78	chondrosarcoma	27.5	0.899	576.028
K562	chronic_myeloid_leukaemia	22.2	0.908	1358.12
COLO684	endometrium	11.5	0.828	1680.59
MFE280	endometrium	26.7	0.883	1240.1
EN	endometrium	89.4	0.947	1821.32
EFE184	endometrium	152	0.939	681.945
KALS1	glioma	10.3	0.79	735.85
SNB75	glioma	10.7	0.786	628.091
KNS42	glioma	10.9	0.814	652.847
CAS1	glioma	10.9	0.796	436.259
42MGBA	glioma	11.5	0.835	834.354
U87MG	glioma	12.5	0.83	376.198
GMS10	glioma	39.7	0.941	442.461
U118MG	glioma	156	0.972	650.84
DKMG	glioma	193	0.955	314.755
SW1088	glioma	281	0.975	511.869
AMO1	haematopoietic_neoplasm_other	13.4	0.887	2068.25
JJN3	haematopoietic_neoplasm_other	19.1	0.928	1498.73
CAL27	head_and_neck	12	0.846	868.757
BICR22	head_and_neck	30	0.904	817.607
HDLM2	Hodgkin_lymphoma	11.6	0.848	1128.54
L1236	Hodgkin_lymphoma	11.7	0.875	1460.16
CAL54	kidney	10.4	0.814	731.139
OSRC2	kidney	10.5	0.786	744.514
A498	kidney	20	0.838	999.74
KMRC1	kidney	28.7	0.913	1725.72
RCC10RGB	kidney	136	0.911	1163.87
A704	kidney	144	0.984	3798.59
RCM1	large_intestine	11.3	0.816	675.79
HCC56	large_intestine	11.4	0.84	1762.61
HT115	large_intestine	11.4	0.859	1580.93
NCIH747	large_intestine	15.3	0.844	753.548
LS1034	large_intestine	16.8	0.866	1462.17
MDST8	large_intestine	19.2	0.893	1036.28
HT55	large_intestine	20	0.896	1993.88
COLO741	large_intestine	22.8	0.907	1258.25
LS513	large_intestine	42.2	0.938	1749.9
C2BBe1	large_intestine	43.7	0.928	767.4
CCK81	large_intestine	48.6	0.958	1139.17
SW1463	large_intestine	71.1	0.9	904.608
SW837	large_intestine	87.9	0.942	733.878
SNUC1	large_intestine	158	0.951	1471.12
CW2	large_intestine	184	0.98	1560.45
T84	large_intestine	185	0.984	791.739
CL11	large_intestine	189	0.978	1132.64
COLO678	large_intestine	236	0.972	954.113
NCIH716	large_intestine	245	0.975	714.589
SW948	large_intestine	286	0.966	1235.43
SW1417	large_intestine	409	0.986	1381.66
SNU387	liver	13.4	0.841	553.354
PLCPRF5	liver	17.6	0.881	960.88
SNU449	liver	18.6	0.876	744.401
SNU475	liver	31.6	0.947	678.949
JHH2	liver	38.6	0.928	720.922
huH1	liver	206	0.973	1289.54
NCIH1435	lung_NSCLC_adenocarcinoma	11.2	0.861	894.725
NCIH838	lung_NSCLC_adenocarcinoma	11.4	0.838	2304.61
NCIH2023	lung_NSCLC_adenocarcinoma	11.8	0.816	1271.82
NCIH596	lung_NSCLC_adenocarcinoma	11.8	0.812	569.632
NCIH23	lung_NSCLC_adenocarcinoma	11.9	0.85	614.339
NCIH1648	lung_NSCLC_adenocarcinoma	12.9	0.847	731.773
NCIH1792	lung_NSCLC_adenocarcinoma	14.2	0.883	957.038
DV90	lung_NSCLC_adenocarcinoma	14.3	0.865	1354.34
RERFLCKJ	lung_NSCLC_adenocarcinoma	15.8	0.871	1179.36
NCIH441	lung_NSCLC_adenocarcinoma	18.1	0.838	588.971
NCIH1755	lung_NSCLC_adenocarcinoma	28.7	0.9	1119.66
NCIH1693	lung_NSCLC_adenocarcinoma	31	0.861	1198.94
HCC827	lung_NSCLC_adenocarcinoma	109	0.963	517.781
NCIH1395	lung_NSCLC_adenocarcinoma	162	0.961	1120.81
NCIH1573	lung_NSCLC_adenocarcinoma	203	0.988	507.537
NCIH1666	lung_NSCLC_adenocarcinoma	222	0.982	1517.09
NCIH1838	lung_NSCLC_adenocarcinoma	459	0.986	709.228
EKVX	lung_NSCLC_adenocarcinoma	552	0.946	872.338
NCIH2291	lung_NSCLC_adenocarcinoma	553	0.982	891.138
NCIH727	lung_NSCLC_carcinoid	565	0.97	874.33
NCIH1155	lung_NSCLC_large_cell	11	0.874	1038.41
LU65	lung_NSCLC_large_cell	23.3	0.883	1590.4
NCIH1581	lung_NSCLC_large_cell	28.7	0.935	717.516
NCIH1915	lung_NSCLC_large_cell	107	0.974	1918.16
BEN	lung_NSCLC_not_specified	28.5	0.901	702.732
NCIH2172	lung_NSCLC_not_specified	101	0.944	633.411
NCIH2444	lung_NSCLC_not_specified	431	0.988	987.945
LOUNH91	lung_NSCLC_squamous_cell_carcinoma	39.9	0.928	799.334
LC1F	lung_NSCLC_squamous_cell_carcinoma	117	0.954	1262.02
NCIH1385	lung_NSCLC_squamous_cell_carcinoma	184	0.982	578.57
NCIH1869	lung_NSCLC_squamous_cell_carcinoma	190	0.978	1629.53
RERFLCSq1	lung_NSCLC_squamous_cell_carcinoma	497	0.976	607.471
DMS153	lung_small_cell_carcinoma	10.2	0.779	897.898
NCIH2029	lung_small_cell_carcinoma	12.3	0.868	840.251
NCIH841	lung_small_cell_carcinoma	15.2	0.871	1195.57
CORL95	lung_small_cell_carcinoma	17.6	0.863	794.697
DMS79	lung_small_cell_carcinoma	21.3	0.878	787.318
CORL88	lung_small_cell_carcinoma	22	0.877	691.247
NCIH2171	lung_small_cell_carcinoma	23.8	0.933	1018.06
NCIH82	lung_small_cell_carcinoma	35.7	0.942	1336.39
NCIH1836	lung_small_cell_carcinoma	40.9	0.928	1103.16
NCIH446	lung_small_cell_carcinoma	45.2	0.937	2038.8
NCIH524	lung_small_cell_carcinoma	49.6	0.965	1238.91
SHP77	lung_small_cell_carcinoma	56.9	0.97	1209.28
SCLC21H	lung_small_cell_carcinoma	60.7	0.95	2058.29
NCIH1092	lung_small_cell_carcinoma	65	0.96	855.904
NCIH2227	lung_small_cell_carcinoma	68.5	0.949	819.784
DMS53	lung_small_cell_carcinoma	69.3	0.955	443.278
HCC33	lung_small_cell_carcinoma	73.5	0.964	749.3
NCIH196	lung_small_cell_carcinoma	106	0.971	270.187
NCIH1436	lung_small_cell_carcinoma	130	0.968	1234.02
DMS114	lung_small_cell_carcinoma	305	0.984	508.597
TALL1	lymphoblastic_T_cell_leukaemia	150	0.986	1944.64
EHEB	lymphoid_neoplasm_other	12.9	0.804	2151.67
JVM2	lymphoid_neoplasm_other	95.2	0.952	1709.96
JVM3	lymphoid_neoplasm_other	189	0.985	2370.54
SKMEL3	melanoma	11.7	0.825	658.139
RVH421	melanoma	20.9	0.854	809.123
COLO792	melanoma	32.3	0.931	732.195
UACC257	melanoma	34.9	0.903	1329.06
SKMEL24	melanoma	53.7	0.93	860.772
SKMEL28	melanoma	53.9	0.956	847.135
SKMEL1	melanoma	120	0.989	770.689
C32	melanoma	192	0.982	612.169
WM115	melanoma	224	0.975	636.835
COLO783	melanoma	233	0.99	642.742
MPP89	mesothelioma	13.2	0.821	1480.45
NCIH28	mesothelioma	29.6	0.885	972.38
ISTMES1	mesothelioma	39.8	0.939	945.411
MSTO211H	mesothelioma	175	0.991	1080.58
NCIH2452	mesothelioma	255	0.979	369.438
RPMI8226	myeloma	14.2	0.89	1114.1
LP1	myeloma	132	0.993	1024.92
SKNDZ	neuroblastoma	28.4	0.922	1132.51
SKNAS	neuroblastoma	64.1	0.944	1138.22
SKNFI	neuroblastoma	147	0.982	920.866
TE1	oesophagus	10.7	0.805	800.543
KYSE70	oesophagus	11.2	0.829	1023.35
OE19	oesophagus	16.2	0.859	1217.76
KYSE520	oesophagus	20	0.853	808.381
OE21	oesophagus	26.5	0.871	708.523
TE6	oesophagus	32.3	0.906	1311.81
ECGI10	oesophagus	99	0.975	1014.38
Saos2	osteosarcoma	17.5	0.834	1174.43
U2OS	osteosarcoma	163	0.977	1136.85
SKOV3	ovary	11.9	0.816	683.382
FUOV1	ovary	12.1	0.812	743.786
RKN	ovary	14.8	0.861	1086.95
Caov3	ovary	15.4	0.895	1246.82
ES2	ovary	15.8	0.898	1082.48
OVISE	ovary	17.2	0.842	2150.99
EFO21	ovary	18.4	0.838	374.13
RMGI	ovary	32.8	0.908	2569.51
TOV21G	ovary	65.8	0.952	1135.54
Caov4	ovary	86.9	0.93	990.112
OVKATE	ovary	1120	0.979	464.385
BxPC3	pancreas	15.5	0.856	1564.07
HuPT3	pancreas	20.4	0.868	1158.79
HPAFII	pancreas	22.9	0.868	755.144
PANC0403	pancreas	24.1	0.843	544.146
PANC0203	pancreas	26.3	0.889	720.878
Capan2	pancreas	32.1	0.901	770.698
PSN1	pancreas	34.3	0.959	2531.29
YAPC	pancreas	35.6	0.904	728.21
KP3	pancreas	52.9	0.932	685.354
DANG	pancreas	81.5	0.982	995.174
PANC0813	pancreas	98.9	0.949	578.43
AsPC1	pancreas	253	0.949	784.939
Hs766T	pancreas	309	0.975	753.383
LNCaPCloneFGC	prostate	10.7	0.818	1437.27
PC3	prostate	36	0.908	1466.48
TE441T	rhabdomyosarcoma	13.3	0.866	1145.77
RERFGC1B	stomach	14.4	0.85	1352.84
OCUM1	stomach	35.9	0.92	1101.63
TGBC11TKB	stomach	42.9	0.962	1444.6
FU97	stomach	74.5	0.962	936.657
Hs746T	stomach	401	0.978	348.588
TT	thyroid	440	0.978	840.426
S117	thyroid	456	0.98	920.538

### Sheet: RPS16 Eto<1uM vs >10uM
Cell line (Reformat)	Tissue sub-type	IC50<1µM	AUC	RPS16 RFKPM
SIGM5	acute_myeloid_leukaemia	0.143	0.166	1501.28			RPS16
NB4	acute_myeloid_leukaemia	0.291	0.29	796.822		IC50<1µM	1090.28	0.0431072
MOLM13	acute_myeloid_leukaemia	0.563	0.406	1662.95		IC50>10µM	909.737	0.0362933
TF1	acute_myeloid_leukaemia	0.566	0.41	834.896
OCIAML2	acute_myeloid_leukaemia	0.592	0.406	1338.6
OCIAML5	acute_myeloid_leukaemia	0.994	0.499	1538.54
SUPM2	anaplastic_large_cell_lymphoma	0.456	0.361	1134.75
REH	B_cell_leukemia	0.199	0.251	1044.29
NALM6	B_cell_leukemia	0.217	0.246	1158.97
KOPN8	B_cell_leukemia	0.898	0.482	1502.2
SUDHL5	B_cell_lymphoma	0.0695	0.0748	1184.41
OCILY19	B_cell_lymphoma	0.137	0.196	2540.73
JM1	B_cell_lymphoma	0.19	0.229	2259.39
SUDHL10	B_cell_lymphoma	0.284	0.274	1593.05
SUDHL8	B_cell_lymphoma	0.32	0.317	1654.57
DOHH2	B_cell_lymphoma	0.365	0.341	2586.54
A3KAW	B_cell_lymphoma	0.384	0.334	1924.74
Toledo	B_cell_lymphoma	0.483	0.393	1095.81
NUDUL1	B_cell_lymphoma	0.635	0.421	1318.18
A4Fuk	B_cell_lymphoma	0.976	0.496	1514.56
SW1710	bladder	0.415	0.364	622.039
647V	bladder	0.487	0.387	762.802
RT112	bladder	0.51	0.397	785.789
BFTC905	bladder	0.534	0.394	1217.47
SCaBER	bladder	0.775	0.462	635.708
5637	bladder	0.811	0.465	740.468
DU4475	breast	0.132	0.17	595.116
HCC1599	breast	0.519	0.403	4295.94
CAL148	breast	0.692	0.439	1278.83
CAL51	breast	0.735	0.448	541.451
EFM192A	breast	0.873	0.479	1230.9
MCF7	breast	0.966	0.495	951.328
EFM19	breast	0.984	0.498	943.805
GA10	Burkitt_lymphoma	0.164	0.206	1965.74
NAMALWA	Burkitt_lymphoma	0.668	0.431	1438.42
HUTU80	digestive_system_other	0.186	0.222	1102.76
ESS1	endometrium	0.616	0.419	453.724
MFE296	endometrium	0.925	0.488	589.529
SKPNDW	ewings_sarcoma	0.379	0.351	681.029
MHHES1	ewings_sarcoma	0.53	0.399	1230.57
SKES1	ewings_sarcoma	0.779	0.461	718.843
HT1080	fibrosarcoma	0.122	0.176	1136.45
8MGBA	glioma	0.0925	0.152	1392.94
H4	glioma	0.394	0.353	1192.32
KS1	glioma	0.583	0.423	589.125
GI1	glioma	0.794	0.463	959.381
Hs683	glioma	0.99	0.498	498.302
A253	head_and_neck	0.0712	0.131	1295.15
CAL33	head_and_neck	0.631	0.427	646.702
HSC2	head_and_neck	0.783	0.46	669.295
SCC9	head_and_neck	0.851	0.477	349.987
KMH2	Hodgkin_lymphoma	0.976	0.496	2211.47
7860	kidney	0.525	0.394	419.501
SW620	large_intestine	0.3	0.302	1133.87
RKO	large_intestine	0.525	0.394	1780.7
SW48	large_intestine	0.744	0.453	916.753
HCT116	large_intestine	0.816	0.467	593.564
LS411N	large_intestine	0.965	0.495	866.55
MV411	leukemia	0.164	0.202	2140.61
RS411	leukemia	0.235	0.268	2731.78
JHH7	liver	0.288	0.301	968.898
SKHEP1	liver	0.298	0.306	1312.3
Hep3B217	liver	0.734	0.451	903.306
SNU398	liver	0.981	0.497	1211.84
NCIH2030	lung_NSCLC_adenocarcinoma	0.267	0.308	803.8
ABC1	lung_NSCLC_adenocarcinoma	0.429	0.378	1063.87
NCIH1781	lung_NSCLC_adenocarcinoma	0.536	0.401	737.63
HOP62	lung_NSCLC_adenocarcinoma	0.57	0.411	1358.5
NCIH1355	lung_NSCLC_adenocarcinoma	0.591	0.43	1054.48
Calu3	lung_NSCLC_adenocarcinoma	0.631	0.434	975.451
NCIH3122	lung_NSCLC_adenocarcinoma	0.717	0.448	971.283
NCIH2342	lung_NSCLC_adenocarcinoma	0.757	0.458	1652.82
NCIH2009	lung_NSCLC_adenocarcinoma	0.811	0.467	969.631
NCIH2087	lung_NSCLC_adenocarcinoma	0.829	0.471	814.92
NCIH460	lung_NSCLC_large_cell	0.237	0.268	989.04
LCLC97TM1	lung_NSCLC_large_cell	0.575	0.416	1439.97
LCLC103H	lung_NSCLC_large_cell	0.798	0.462	635.378
A427	lung_NSCLC_not_specified	0.162	0.229	755.409
NCIH2110	lung_NSCLC_not_specified	0.38	0.35	1434.13
SKMES1	lung_NSCLC_squamous_cell_carcinoma	0.881	0.48	479.298
SBC5	lung_small_cell_carcinoma	0.406	0.345	863.772
NCIH526	lung_small_cell_carcinoma	0.517	0.393	713.541
NCIH1048	lung_small_cell_carcinoma	0.564	0.405	680.053
DMS273	lung_small_cell_carcinoma	0.596	0.42	1040.12
NCIH211	lung_small_cell_carcinoma	0.619	0.423	941.118
NCIH209	lung_small_cell_carcinoma	0.972	0.496	578.268
SUPB15	lymphoblastic_leukemia	0.102	0.166	833.297
KE37	lymphoblastic_leukemia	0.123	0.148	1138.8
697	lymphoblastic_leukemia	0.292	0.288	1696.39
LOUCY	lymphoblastic_T_cell_leukaemia	0.188	0.221	447.655
RPMI8402	lymphoblastic_T_cell_leukaemia	0.242	0.264	1406.03
P12ICHIKAWA	lymphoblastic_T_cell_leukaemia	0.399	0.339	1831.83
SUPT1	lymphoblastic_T_cell_leukaemia	0.756	0.453	675.136
PF382	lymphoblastic_T_cell_leukaemia	0.944	0.49	1146.38
DEL	lymphoid_neoplasm_other	0.345	0.315	1780.81
Daoy	medulloblastoma	0.35	0.328	524.369
ONS76	medulloblastoma	0.656	0.435	1023.87
HT144	melanoma	0.0899	0.175	836.755
COLO679	melanoma	0.189	0.261	756.786
A2058	melanoma	0.485	0.38	774.207
MELJUSO	melanoma	0.646	0.434	962.343
A375	melanoma	0.664	0.429	956.026
G361	melanoma	0.898	0.482	872.51
MOLP8	myeloma	0.616	0.422	1330.26
SKNSH	neuroblastoma	0.435	0.368	782.308
CHP212	neuroblastoma	0.809	0.465	509.534
MHHNB11	neuroblastoma	0.895	0.483	1563.79
TE9	oesophagus	0.137	0.212	534.457
KYSE30	oesophagus	0.257	0.283	1011.83
KYSE270	oesophagus	0.263	0.278	383.151
KYSE150	oesophagus	0.53	0.398	972.912
KYSE510	oesophagus	0.646	0.425	870.56
HOS	osteosarcoma	0.273	0.282	1191.28
TOV112D	ovary	0.304	0.316	972.916
KURAMOCHI	ovary	0.506	0.399	1026.33
KP4	pancreas	0.4	0.353	1574.93
DU145	prostate	0.686	0.443	880.677
A204	rhabdomyosarcoma	0.282	0.326	795.82
SKUT1	soft_tissue_other	0.0573	0.1	598.211
SKLMS1	soft_tissue_other	0.669	0.435	987.301
G402	soft_tissue_other	0.972	0.496	785.191
HGC27	stomach	0.142	0.187	775.087
AGS	stomach	0.39	0.345	799.76
MKN1	stomach	0.482	0.388	1064.66
2313287	stomach	0.61	0.423	526.535
GCIY	stomach	0.97	0.495	178.958
ALLSIL	T_cell_leukemia	0.42	0.354	991.513
DND41	T_cell_leukemia	0.77	0.456	896.591
TT2609C02	thyroid	0.436	0.373	822.96
BCPAP	thyroid	0.813	0.466	1704.61
ML1	thyroid	0.823	0.471	970.664
8505C	thyroid	0.823	0.47	924.497
CAL62	thyroid	0.939	0.49	1252.11
MESSA	uterus	0.433	0.358	914.129
Cell line (Reformat)	Tissue sub-type	IC50<1µM	AUC	RPS16 RFKPM
THP1	acute_myeloid_leukaemia	34.7	0.949	1185.77
P31FUJ	acute_myeloid_leukaemia	84.7	0.995	1548.73
ME1	acute_myeloid_leukaemia	145	0.976	1703.92
MEC1	B_cell_leukemia	11.4	0.838	1543.16
MC116	B_cell_lymphoma	11.9	0.934	1609.61
HT	B_cell_lymphoma	15.8	0.89	1577.95
SUDHL4	B_cell_lymphoma	17	0.957	2277.59
WSUDLCL2	B_cell_lymphoma	122	0.993	1869.89
RL	B_cell_lymphoma	142	0.988	1687.86
HT1197	bladder	10.5	0.811	721.944
T24	bladder	14.9	0.878	619.636
KU1919	bladder	43.1	0.944	750.001
RT4	bladder	57.3	0.95	1474.3
HCC1937	breast	10.4	0.814	1089.14
MDAMB436	breast	11.1	0.809	631.703
MDAMB157	breast	12.5	0.849	520.729
HCC2157	breast	12.6	0.847	757.776
MDAMB361	breast	14.6	0.869	587.206
UACC812	breast	30.9	0.931	561.062
HCC1500	breast	38.1	0.933	801.955
HCC1187	breast	45	0.953	958.976
BT474	breast	77.3	0.955	564.928
HCC70	breast	78.2	0.969	342.158
HCC1143	breast	80.5	0.932	359.224
MDAMB415	breast	97.6	0.944	524.248
HCC1428	breast	108	0.967	436.748
HCC2218	breast	132	0.96	1379.57
HCC1395	breast	135	0.965	789.778
MDAMB453	breast	181	0.978	689.439
UACC893	breast	192	0.965	338.578
Hs578T	breast	289	0.987	441.885
BT483	breast	324	0.946	483.169
HCC1419	breast	496	0.978	415.148
P3HR1	Burkitt_lymphoma	21.2	0.921	1713.24
CA46	Burkitt_lymphoma	29.7	0.913	1575.84
SiHa	cervix	156	0.972	444.619
CAL78	chondrosarcoma	27.5	0.899	474.225
K562	chronic_myeloid_leukaemia	22.2	0.908	1031.2
COLO684	endometrium	11.5	0.828	1252.46
MFE280	endometrium	26.7	0.883	1852.78
EN	endometrium	89.4	0.947	927.473
EFE184	endometrium	152	0.939	843.859
KALS1	glioma	10.3	0.79	558.789
SNB75	glioma	10.7	0.786	549.693
KNS42	glioma	10.9	0.814	457.931
CAS1	glioma	10.9	0.796	331.963
42MGBA	glioma	11.5	0.835	733.266
U87MG	glioma	12.5	0.83	791.958
GMS10	glioma	39.7	0.941	450.326
U118MG	glioma	156	0.972	446.701
DKMG	glioma	193	0.955	240.273
SW1088	glioma	281	0.975	387.552
AMO1	haematopoietic_neoplasm_other	13.4	0.887	1940.07
JJN3	haematopoietic_neoplasm_other	19.1	0.928	1256.68
CAL27	head_and_neck	12	0.846	523.434
BICR22	head_and_neck	30	0.904	697.617
HDLM2	Hodgkin_lymphoma	11.6	0.848	1129.28
L1236	Hodgkin_lymphoma	11.7	0.875	909.703
CAL54	kidney	10.4	0.814	561.541
OSRC2	kidney	10.5	0.786	719.399
A498	kidney	20	0.838	918.431
KMRC1	kidney	28.7	0.913	1195.32
RCC10RGB	kidney	136	0.911	856.342
A704	kidney	144	0.984	2653.83
RCM1	large_intestine	11.3	0.816	478.37
HCC56	large_intestine	11.4	0.84	1157.27
HT115	large_intestine	11.4	0.859	917.906
NCIH747	large_intestine	15.3	0.844	650.714
LS1034	large_intestine	16.8	0.866	1261.18
MDST8	large_intestine	19.2	0.893	1014.81
HT55	large_intestine	20	0.896	1315.32
COLO741	large_intestine	22.8	0.907	1065.28
LS513	large_intestine	42.2	0.938	1009.16
C2BBe1	large_intestine	43.7	0.928	617.15
CCK81	large_intestine	48.6	0.958	872.324
SW1463	large_intestine	71.1	0.9	852.052
SW837	large_intestine	87.9	0.942	561.454
SNUC1	large_intestine	158	0.951	1073.34
CW2	large_intestine	184	0.98	1368.02
T84	large_intestine	185	0.984	668.097
CL11	large_intestine	189	0.978	1196.36
COLO678	large_intestine	236	0.972	667.174
NCIH716	large_intestine	245	0.975	596.948
SW948	large_intestine	286	0.966	1373.13
SW1417	large_intestine	409	0.986	972.134
SNU387	liver	13.4	0.841	650.443
PLCPRF5	liver	17.6	0.881	929.507
SNU449	liver	18.6	0.876	923.302
SNU475	liver	31.6	0.947	698.941
JHH2	liver	38.6	0.928	707.184
huH1	liver	206	0.973	1360.28
NCIH1435	lung_NSCLC_adenocarcinoma	11.2	0.861	735.414
NCIH838	lung_NSCLC_adenocarcinoma	11.4	0.838	1739.38
NCIH2023	lung_NSCLC_adenocarcinoma	11.8	0.816	1281.59
NCIH596	lung_NSCLC_adenocarcinoma	11.8	0.812	466.712
NCIH23	lung_NSCLC_adenocarcinoma	11.9	0.85	604.961
NCIH1648	lung_NSCLC_adenocarcinoma	12.9	0.847	623.732
NCIH1792	lung_NSCLC_adenocarcinoma	14.2	0.883	1041.48
DV90	lung_NSCLC_adenocarcinoma	14.3	0.865	902.815
RERFLCKJ	lung_NSCLC_adenocarcinoma	15.8	0.871	931.348
NCIH441	lung_NSCLC_adenocarcinoma	18.1	0.838	474.957
NCIH1755	lung_NSCLC_adenocarcinoma	28.7	0.9	1112.23
NCIH1693	lung_NSCLC_adenocarcinoma	31	0.861	1226.69
HCC827	lung_NSCLC_adenocarcinoma	109	0.963	765.753
NCIH1395	lung_NSCLC_adenocarcinoma	162	0.961	988.213
NCIH1573	lung_NSCLC_adenocarcinoma	203	0.988	478.373
NCIH1666	lung_NSCLC_adenocarcinoma	222	0.982	1034.28
NCIH1838	lung_NSCLC_adenocarcinoma	459	0.986	775.605
EKVX	lung_NSCLC_adenocarcinoma	552	0.946	688.59
NCIH2291	lung_NSCLC_adenocarcinoma	553	0.982	816.774
NCIH727	lung_NSCLC_carcinoid	565	0.97	448.892
NCIH1155	lung_NSCLC_large_cell	11	0.874	763.844
LU65	lung_NSCLC_large_cell	23.3	0.883	2115.03
NCIH1581	lung_NSCLC_large_cell	28.7	0.935	669.154
NCIH1915	lung_NSCLC_large_cell	107	0.974	1536.96
BEN	lung_NSCLC_not_specified	28.5	0.901	459.317
NCIH2172	lung_NSCLC_not_specified	101	0.944	1554.86
NCIH2444	lung_NSCLC_not_specified	431	0.988	1501.55
LOUNH91	lung_NSCLC_squamous_cell_carcinoma	39.9	0.928	594.984
LC1F	lung_NSCLC_squamous_cell_carcinoma	117	0.954	1052.3
NCIH1385	lung_NSCLC_squamous_cell_carcinoma	184	0.982	548.5
NCIH1869	lung_NSCLC_squamous_cell_carcinoma	190	0.978	1153.99
RERFLCSq1	lung_NSCLC_squamous_cell_carcinoma	497	0.976	600.138
DMS153	lung_small_cell_carcinoma	10.2	0.779	352.142
NCIH2029	lung_small_cell_carcinoma	12.3	0.868	555.322
NCIH841	lung_small_cell_carcinoma	15.2	0.871	745.381
CORL95	lung_small_cell_carcinoma	17.6	0.863	757.353
DMS79	lung_small_cell_carcinoma	21.3	0.878	283.584
CORL88	lung_small_cell_carcinoma	22	0.877	884.383
NCIH2171	lung_small_cell_carcinoma	23.8	0.933	681.888
NCIH82	lung_small_cell_carcinoma	35.7	0.942	1084.63
NCIH1836	lung_small_cell_carcinoma	40.9	0.928	714.379
NCIH446	lung_small_cell_carcinoma	45.2	0.937	1227.35
NCIH524	lung_small_cell_carcinoma	49.6	0.965	1393.1
SHP77	lung_small_cell_carcinoma	56.9	0.97	1558.52
SCLC21H	lung_small_cell_carcinoma	60.7	0.95	1085.33
NCIH1092	lung_small_cell_carcinoma	65	0.96	489.596
NCIH2227	lung_small_cell_carcinoma	68.5	0.949	2355.68
DMS53	lung_small_cell_carcinoma	69.3	0.955	548.852
HCC33	lung_small_cell_carcinoma	73.5	0.964	343.939
NCIH196	lung_small_cell_carcinoma	106	0.971	211.687
NCIH1436	lung_small_cell_carcinoma	130	0.968	517.533
DMS114	lung_small_cell_carcinoma	305	0.984	763.088
TALL1	lymphoblastic_T_cell_leukaemia	150	0.986	846.9
EHEB	lymphoid_neoplasm_other	12.9	0.804	1317.26
JVM2	lymphoid_neoplasm_other	95.2	0.952	1125.87
JVM3	lymphoid_neoplasm_other	189	0.985	1826.4
SKMEL3	melanoma	11.7	0.825	574.842
RVH421	melanoma	20.9	0.854	724.331
COLO792	melanoma	32.3	0.931	765.861
UACC257	melanoma	34.9	0.903	1367.41
SKMEL24	melanoma	53.7	0.93	580.662
SKMEL28	melanoma	53.9	0.956	674.232
SKMEL1	melanoma	120	0.989	657.586
C32	melanoma	192	0.982	512.578
WM115	melanoma	224	0.975	381.322
COLO783	melanoma	233	0.99	547.124
MPP89	mesothelioma	13.2	0.821	1386.86
NCIH28	mesothelioma	29.6	0.885	964.727
ISTMES1	mesothelioma	39.8	0.939	693.696
MSTO211H	mesothelioma	175	0.991	761.74
NCIH2452	mesothelioma	255	0.979	325.038
RPMI8226	myeloma	14.2	0.89	1036.32
LP1	myeloma	132	0.993	891.826
SKNDZ	neuroblastoma	28.4	0.922	847.111
SKNAS	neuroblastoma	64.1	0.944	1064.35
SKNFI	neuroblastoma	147	0.982	660.158
TE1	oesophagus	10.7	0.805	683.306
KYSE70	oesophagus	11.2	0.829	525.863
OE19	oesophagus	16.2	0.859	1439.44
KYSE520	oesophagus	20	0.853	595.359
OE21	oesophagus	26.5	0.871	875.902
TE6	oesophagus	32.3	0.906	787.288
ECGI10	oesophagus	99	0.975	710.567
Saos2	osteosarcoma	17.5	0.834	507.334
U2OS	osteosarcoma	163	0.977	966.644
SKOV3	ovary	11.9	0.816	626.472
FUOV1	ovary	12.1	0.812	2082.38
RKN	ovary	14.8	0.861	795.995
Caov3	ovary	15.4	0.895	937.234
ES2	ovary	15.8	0.898	1142.89
OVISE	ovary	17.2	0.842	2668.81
EFO21	ovary	18.4	0.838	474.754
RMGI	ovary	32.8	0.908	3220.48
TOV21G	ovary	65.8	0.952	1044.48
Caov4	ovary	86.9	0.93	750.25
OVKATE	ovary	1120	0.979	329.776
BxPC3	pancreas	15.5	0.856	1656.19
HuPT3	pancreas	20.4	0.868	520.962
HPAFII	pancreas	22.9	0.868	722.943
PANC0403	pancreas	24.1	0.843	574.188
PANC0203	pancreas	26.3	0.889	614.132
Capan2	pancreas	32.1	0.901	713.02
PSN1	pancreas	34.3	0.959	1328.07
YAPC	pancreas	35.6	0.904	1054.6
KP3	pancreas	52.9	0.932	712.633
DANG	pancreas	81.5	0.982	892.607
PANC0813	pancreas	98.9	0.949	669.882
AsPC1	pancreas	253	0.949	604.448
Hs766T	pancreas	309	0.975	676.046
LNCaPCloneFGC	prostate	10.7	0.818	1253.57
PC3	prostate	36	0.908	581.289
TE441T	rhabdomyosarcoma	13.3	0.866	620.134
RERFGC1B	stomach	14.4	0.85	1347.82
OCUM1	stomach	35.9	0.92	847.187
TGBC11TKB	stomach	42.9	0.962	781.295
FU97	stomach	74.5	0.962	680.52
Hs746T	stomach	401	0.978	251.438
TT	thyroid	440	0.978	506.961
S117	thyroid	456	0.98	865.863

### Sheet: RPS18 Eto <1uM vs >10uM
Cell line (Reformat)	Tissue sub-type	IC50	AUC	RPS18 RFKPM			RPS18
SIGM5	acute_myeloid_leukaemia	0.143	0.166	2958.08		IC50<1µM	2410.24	0.0449906
NB4	acute_myeloid_leukaemia	0.291	0.29	2649.37		IC50>10µM	1864.49	0.0395818
MOLM13	acute_myeloid_leukaemia	0.563	0.406	4496.08
TF1	acute_myeloid_leukaemia	0.566	0.41	2479.12
OCIAML2	acute_myeloid_leukaemia	0.592	0.406	3439.05
OCIAML5	acute_myeloid_leukaemia	0.994	0.499	3546.85
SUPM2	anaplastic_large_cell_lymphoma	0.456	0.361	3287.95
REH	B_cell_leukemia	0.199	0.251	2106.03
NALM6	B_cell_leukemia	0.217	0.246	3131.46
KOPN8	B_cell_leukemia	0.898	0.482	2887.93
SUDHL5	B_cell_lymphoma	0.0695	0.0748	3119.77
OCILY19	B_cell_lymphoma	0.137	0.196	8184.49
JM1	B_cell_lymphoma	0.19	0.229	4032.45
SUDHL10	B_cell_lymphoma	0.284	0.274	6075.54
SUDHL8	B_cell_lymphoma	0.32	0.317	4662
DOHH2	B_cell_lymphoma	0.365	0.341	6683.62
A3KAW	B_cell_lymphoma	0.384	0.334	1931.77
Toledo	B_cell_lymphoma	0.483	0.393	2437.26
NUDUL1	B_cell_lymphoma	0.635	0.421	1681.84
A4Fuk	B_cell_lymphoma	0.976	0.496	3530.18
SW1710	bladder	0.415	0.364	1735.97
647V	bladder	0.487	0.387	3047.22
RT112	bladder	0.51	0.397	1463.76
BFTC905	bladder	0.534	0.394	3735.79
SCaBER	bladder	0.775	0.462	1495.07
5637	bladder	0.811	0.465	1151.98
DU4475	breast	0.132	0.17	1080.9
HCC1599	breast	0.519	0.403	6006.37
CAL148	breast	0.692	0.439	2291.51
CAL51	breast	0.735	0.448	1111.89
EFM192A	breast	0.873	0.479	1437.24
MCF7	breast	0.966	0.495	2089.68
EFM19	breast	0.984	0.498	3429.94
GA10	Burkitt_lymphoma	0.164	0.206	3471.25
NAMALWA	Burkitt_lymphoma	0.668	0.431	3662.84
HUTU80	digestive_system_other	0.186	0.222	2073.48
ESS1	endometrium	0.616	0.419	1603.03
MFE296	endometrium	0.925	0.488	1585.42
SKPNDW	ewings_sarcoma	0.379	0.351	1746.12
MHHES1	ewings_sarcoma	0.53	0.399	3311.07
SKES1	ewings_sarcoma	0.779	0.461	2015.42
HT1080	fibrosarcoma	0.122	0.176	2215.89
8MGBA	glioma	0.0925	0.152	2736.41
H4	glioma	0.394	0.353	1402.32
KS1	glioma	0.583	0.423	1450.78
GI1	glioma	0.794	0.463	1838.99
Hs683	glioma	0.99	0.498	1068.24
A253	head_and_neck	0.0712	0.131	2093.33
CAL33	head_and_neck	0.631	0.427	963.914
HSC2	head_and_neck	0.783	0.46	2301.94
SCC9	head_and_neck	0.851	0.477	911.684
KMH2	Hodgkin_lymphoma	0.976	0.496	5027.89
7860	kidney	0.525	0.394	1061.65
SW620	large_intestine	0.3	0.302	2185.56
RKO	large_intestine	0.525	0.394	5333.66
SW48	large_intestine	0.744	0.453	3648.46
HCT116	large_intestine	0.816	0.467	1456.51
LS411N	large_intestine	0.965	0.495	2640.21
MV411	leukemia	0.164	0.202	3001.07
RS411	leukemia	0.235	0.268	3193.41
JHH7	liver	0.288	0.301	1455.02
SKHEP1	liver	0.298	0.306	3441.38
Hep3B217	liver	0.734	0.451	1842.72
SNU398	liver	0.981	0.497	3025.91
NCIH2030	lung_NSCLC_adenocarcinoma	0.267	0.308	1492.72
ABC1	lung_NSCLC_adenocarcinoma	0.429	0.378	2330.78
NCIH1781	lung_NSCLC_adenocarcinoma	0.536	0.401	1323.59
HOP62	lung_NSCLC_adenocarcinoma	0.57	0.411	1847.14
NCIH1355	lung_NSCLC_adenocarcinoma	0.591	0.43	1188.4
Calu3	lung_NSCLC_adenocarcinoma	0.631	0.434	1617.29
NCIH3122	lung_NSCLC_adenocarcinoma	0.717	0.448	1801.96
NCIH2342	lung_NSCLC_adenocarcinoma	0.757	0.458	2661.59
NCIH2009	lung_NSCLC_adenocarcinoma	0.811	0.467	1310.02
NCIH2087	lung_NSCLC_adenocarcinoma	0.829	0.471	1674.79
NCIH460	lung_NSCLC_large_cell	0.237	0.268	1678.25
LCLC97TM1	lung_NSCLC_large_cell	0.575	0.416	5239.99
LCLC103H	lung_NSCLC_large_cell	0.798	0.462	2275.01
A427	lung_NSCLC_not_specified	0.162	0.229	1470.75
NCIH2110	lung_NSCLC_not_specified	0.38	0.35	1293.3
SKMES1	lung_NSCLC_squamous_cell_carcinoma	0.881	0.48	785.587
SBC5	lung_small_cell_carcinoma	0.406	0.345	2620.44
NCIH526	lung_small_cell_carcinoma	0.517	0.393	698.123
NCIH1048	lung_small_cell_carcinoma	0.564	0.405	1519.96
DMS273	lung_small_cell_carcinoma	0.596	0.42	3314.83
NCIH211	lung_small_cell_carcinoma	0.619	0.423	1207.73
NCIH209	lung_small_cell_carcinoma	0.972	0.496	1427.89
SUPB15	lymphoblastic_leukemia	0.102	0.166	2684.2
KE37	lymphoblastic_leukemia	0.123	0.148	2237.83
697	lymphoblastic_leukemia	0.292	0.288	3526.23
LOUCY	lymphoblastic_T_cell_leukaemia	0.188	0.221	1068.82
RPMI8402	lymphoblastic_T_cell_leukaemia	0.242	0.264	3591.07
P12ICHIKAWA	lymphoblastic_T_cell_leukaemia	0.399	0.339	2437.03
SUPT1	lymphoblastic_T_cell_leukaemia	0.756	0.453	1736.09
PF382	lymphoblastic_T_cell_leukaemia	0.944	0.49	2178.7
DEL	lymphoid_neoplasm_other	0.345	0.315	3864.25
Daoy	medulloblastoma	0.35	0.328	1999.9
ONS76	medulloblastoma	0.656	0.435	2195.88
HT144	melanoma	0.0899	0.175	2004.91
COLO679	melanoma	0.189	0.261	1660.29
A2058	melanoma	0.485	0.38	2259.67
MELJUSO	melanoma	0.646	0.434	1653.71
A375	melanoma	0.664	0.429	1758.55
G361	melanoma	0.898	0.482	1166.75
MOLP8	myeloma	0.616	0.422	2973.34
SKNSH	neuroblastoma	0.435	0.368	1620.23
CHP212	neuroblastoma	0.809	0.465	1512.94
MHHNB11	neuroblastoma	0.895	0.483	3940.72
TE9	oesophagus	0.137	0.212	1596.32
KYSE30	oesophagus	0.257	0.283	2064.95
KYSE270	oesophagus	0.263	0.278	1334.57
KYSE150	oesophagus	0.53	0.398	2711.62
KYSE510	oesophagus	0.646	0.425	1978.98
HOS	osteosarcoma	0.273	0.282	2964.81
TOV112D	ovary	0.304	0.316	3049
KURAMOCHI	ovary	0.506	0.399	1748.37
KP4	pancreas	0.4	0.353	3189.79
DU145	prostate	0.686	0.443	2321.6
A204	rhabdomyosarcoma	0.282	0.326	2158.46
SKUT1	soft_tissue_other	0.0573	0.1	1549.36
SKLMS1	soft_tissue_other	0.669	0.435	2202.08
G402	soft_tissue_other	0.972	0.496	2432.76
HGC27	stomach	0.142	0.187	3089.95
AGS	stomach	0.39	0.345	723.324
MKN1	stomach	0.482	0.388	1192.63
2313287	stomach	0.61	0.423	1558.04
GCIY	stomach	0.97	0.495	119.476
ALLSIL	T_cell_leukemia	0.42	0.354	2021.73
DND41	T_cell_leukemia	0.77	0.456	2114.41
TT2609C02	thyroid	0.436	0.373	2312.05
BCPAP	thyroid	0.813	0.466	3527.65
8505C	thyroid	0.823	0.47	1728.43
ML1	thyroid	0.823	0.471	851.71
CAL62	thyroid	0.939	0.49	3754.95
MESSA	uterus	0.433	0.358	2660.37
Cell line (Reformat)	Tissue sub-type	IC50	AUC	RPS18 RFKPM
THP1	acute_myeloid_leukaemia	34.7	0.949	3899.59
P31FUJ	acute_myeloid_leukaemia	84.7	0.995	1852.82
ME1	acute_myeloid_leukaemia	145	0.976	5203.16
MEC1	B_cell_leukemia	11.4	0.838	3492.54
MC116	B_cell_lymphoma	11.9	0.934	4078.58
HT	B_cell_lymphoma	15.8	0.89	4200.32
SUDHL4	B_cell_lymphoma	17	0.957	6648.38
WSUDLCL2	B_cell_lymphoma	122	0.993	5561.3
RL	B_cell_lymphoma	142	0.988	3232.59
HT1197	bladder	10.5	0.811	2007.69
T24	bladder	14.9	0.878	1326.62
KU1919	bladder	43.1	0.944	1488.97
RT4	bladder	57.3	0.95	2582.99
HCC1937	breast	10.4	0.814	1335.58
MDAMB436	breast	11.1	0.809	1132.54
MDAMB157	breast	12.5	0.849	3256.62
HCC2157	breast	12.6	0.847	2175.76
MDAMB361	breast	14.6	0.869	824.347
UACC812	breast	30.9	0.931	1819.95
HCC1500	breast	38.1	0.933	1321.05
HCC1187	breast	45	0.953	3256.96
BT474	breast	77.3	0.955	1473.2
HCC70	breast	78.2	0.969	601.513
HCC1143	breast	80.5	0.932	938.855
MDAMB415	breast	97.6	0.944	1336.78
HCC1428	breast	108	0.967	1208.69
HCC2218	breast	132	0.96	3526.37
HCC1395	breast	135	0.965	2991.43
MDAMB453	breast	181	0.978	1682.17
UACC893	breast	192	0.965	756.681
Hs578T	breast	289	0.987	1113.82
BT483	breast	324	0.946	856.93
HCC1419	breast	496	0.978	1280.89
P3HR1	Burkitt_lymphoma	21.2	0.921	4482.57
CA46	Burkitt_lymphoma	29.7	0.913	4204.05
SiHa	cervix	156	0.972	706.717
CAL78	chondrosarcoma	27.5	0.899	987.334
K562	chronic_myeloid_leukaemia	22.2	0.908	3342.97
COLO684	endometrium	11.5	0.828	1454.06
MFE280	endometrium	26.7	0.883	2119.77
EN	endometrium	89.4	0.947	1777.48
EFE184	endometrium	152	0.939	2400.47
KALS1	glioma	10.3	0.79	1234.8
SNB75	glioma	10.7	0.786	1080
KNS42	glioma	10.9	0.814	968.937
CAS1	glioma	10.9	0.796	874.424
42MGBA	glioma	11.5	0.835	1230.76
U87MG	glioma	12.5	0.83	649.813
GMS10	glioma	39.7	0.941	865.707
U118MG	glioma	156	0.972	946.403
DKMG	glioma	193	0.955	686.832
SW1088	glioma	281	0.975	1048.76
AMO1	haematopoietic_neoplasm_other	13.4	0.887	2938.29
JJN3	haematopoietic_neoplasm_other	19.1	0.928	2803.66
CAL27	head_and_neck	12	0.846	1623.28
BICR22	head_and_neck	30	0.904	1536.85
HDLM2	Hodgkin_lymphoma	11.6	0.848	2297.44
L1236	Hodgkin_lymphoma	11.7	0.875	4734.42
CAL54	kidney	10.4	0.814	1319.83
OSRC2	kidney	10.5	0.786	798.342
A498	kidney	20	0.838	1158.31
KMRC1	kidney	28.7	0.913	2706.25
RCC10RGB	kidney	136	0.911	2559.79
A704	kidney	144	0.984	5506.42
RCM1	large_intestine	11.3	0.816	2908.88
HCC56	large_intestine	11.4	0.84	2537.09
HT115	large_intestine	11.4	0.859	2342.81
NCIH747	large_intestine	15.3	0.844	1485.27
LS1034	large_intestine	16.8	0.866	2105.72
MDST8	large_intestine	19.2	0.893	1287.09
HT55	large_intestine	20	0.896	1580.17
COLO741	large_intestine	22.8	0.907	2270.69
LS513	large_intestine	42.2	0.938	2720.66
C2BBe1	large_intestine	43.7	0.928	1224.36
CCK81	large_intestine	48.6	0.958	2223.26
SW1463	large_intestine	71.1	0.9	2409.99
SW837	large_intestine	87.9	0.942	745.933
SNUC1	large_intestine	158	0.951	2758.75
CW2	large_intestine	184	0.98	3177.67
T84	large_intestine	185	0.984	1226.83
CL11	large_intestine	189	0.978	1033.4
COLO678	large_intestine	236	0.972	1858.14
NCIH716	large_intestine	245	0.975	1035.81
SW948	large_intestine	286	0.966	2931.53
SW1417	large_intestine	409	0.986	1751.55
SNU387	liver	13.4	0.841	1345.96
PLCPRF5	liver	17.6	0.881	1066.52
SNU449	liver	18.6	0.876	1185.82
SNU475	liver	31.6	0.947	1412.42
JHH2	liver	38.6	0.928	1005.16
huH1	liver	206	0.973	1602.11
NCIH1435	lung_NSCLC_adenocarcinoma	11.2	0.861	1257.16
NCIH838	lung_NSCLC_adenocarcinoma	11.4	0.838	2776.79
NCIH2023	lung_NSCLC_adenocarcinoma	11.8	0.816	1489.72
NCIH596	lung_NSCLC_adenocarcinoma	11.8	0.812	1333.81
NCIH23	lung_NSCLC_adenocarcinoma	11.9	0.85	1572.52
NCIH1648	lung_NSCLC_adenocarcinoma	12.9	0.847	1573.07
NCIH1792	lung_NSCLC_adenocarcinoma	14.2	0.883	1328.24
DV90	lung_NSCLC_adenocarcinoma	14.3	0.865	1622.66
RERFLCKJ	lung_NSCLC_adenocarcinoma	15.8	0.871	3145.87
NCIH441	lung_NSCLC_adenocarcinoma	18.1	0.838	2086.55
NCIH1755	lung_NSCLC_adenocarcinoma	28.7	0.9	1746.66
NCIH1693	lung_NSCLC_adenocarcinoma	31	0.861	4380.18
HCC827	lung_NSCLC_adenocarcinoma	109	0.963	1591.84
NCIH1395	lung_NSCLC_adenocarcinoma	162	0.961	1889.7
NCIH1573	lung_NSCLC_adenocarcinoma	203	0.988	782.236
NCIH1666	lung_NSCLC_adenocarcinoma	222	0.982	2713.34
NCIH1838	lung_NSCLC_adenocarcinoma	459	0.986	1414.45
EKVX	lung_NSCLC_adenocarcinoma	552	0.946	434.259
NCIH2291	lung_NSCLC_adenocarcinoma	553	0.982	1032.4
NCIH727	lung_NSCLC_carcinoid	565	0.97	967.622
NCIH1155	lung_NSCLC_large_cell	11	0.874	1383.44
LU65	lung_NSCLC_large_cell	23.3	0.883	2788.43
NCIH1581	lung_NSCLC_large_cell	28.7	0.935	2546.95
NCIH1915	lung_NSCLC_large_cell	107	0.974	3428.96
BEN	lung_NSCLC_not_specified	28.5	0.901	508.401
NCIH2172	lung_NSCLC_not_specified	101	0.944	1758.09
NCIH2444	lung_NSCLC_not_specified	431	0.988	2331.62
LOUNH91	lung_NSCLC_squamous_cell_carcinoma	39.9	0.928	1837.93
LC1F	lung_NSCLC_squamous_cell_carcinoma	117	0.954	2163.79
NCIH1385	lung_NSCLC_squamous_cell_carcinoma	184	0.982	394.446
NCIH1869	lung_NSCLC_squamous_cell_carcinoma	190	0.978	4468.31
RERFLCSq1	lung_NSCLC_squamous_cell_carcinoma	497	0.976	970.125
DMS153	lung_small_cell_carcinoma	10.2	0.779	760.033
NCIH2029	lung_small_cell_carcinoma	12.3	0.868	905.391
NCIH841	lung_small_cell_carcinoma	15.2	0.871	1787.73
CORL95	lung_small_cell_carcinoma	17.6	0.863	926.067
DMS79	lung_small_cell_carcinoma	21.3	0.878	793.767
CORL88	lung_small_cell_carcinoma	22	0.877	869.521
NCIH2171	lung_small_cell_carcinoma	23.8	0.933	1092.87
NCIH82	lung_small_cell_carcinoma	35.7	0.942	2036.05
NCIH1836	lung_small_cell_carcinoma	40.9	0.928	929.193
NCIH446	lung_small_cell_carcinoma	45.2	0.937	2015.73
NCIH524	lung_small_cell_carcinoma	49.6	0.965	1483.21
SHP77	lung_small_cell_carcinoma	56.9	0.97	1935.55
SCLC21H	lung_small_cell_carcinoma	60.7	0.95	3359.55
NCIH1092	lung_small_cell_carcinoma	65	0.96	546.968
NCIH2227	lung_small_cell_carcinoma	68.5	0.949	867.927
DMS53	lung_small_cell_carcinoma	69.3	0.955	954.991
HCC33	lung_small_cell_carcinoma	73.5	0.964	901.51
NCIH196	lung_small_cell_carcinoma	106	0.971	551.512
NCIH1436	lung_small_cell_carcinoma	130	0.968	703.551
DMS114	lung_small_cell_carcinoma	305	0.984	2241.45
TALL1	lymphoblastic_T_cell_leukaemia	150	0.986	2278.08
EHEB	lymphoid_neoplasm_other	12.9	0.804	2961.33
JVM2	lymphoid_neoplasm_other	95.2	0.952	2898.47
JVM3	lymphoid_neoplasm_other	189	0.985	4580.11
SKMEL3	melanoma	11.7	0.825	1024.03
RVH421	melanoma	20.9	0.854	2689.07
COLO792	melanoma	32.3	0.931	2238.94
UACC257	melanoma	34.9	0.903	2147.48
SKMEL24	melanoma	53.7	0.93	1455.12
SKMEL28	melanoma	53.9	0.956	1100.14
SKMEL1	melanoma	120	0.989	1361.36
C32	melanoma	192	0.982	1155.51
WM115	melanoma	224	0.975	1008.02
COLO783	melanoma	233	0.99	759.209
MPP89	mesothelioma	13.2	0.821	2795.22
NCIH28	mesothelioma	29.6	0.885	2142.48
ISTMES1	mesothelioma	39.8	0.939	1234.66
MSTO211H	mesothelioma	175	0.991	1267
NCIH2452	mesothelioma	255	0.979	1802.79
RPMI8226	myeloma	14.2	0.89	2869.01
LP1	myeloma	132	0.993	1821.65
SKNDZ	neuroblastoma	28.4	0.922	2260.88
SKNAS	neuroblastoma	64.1	0.944	2032.5
SKNFI	neuroblastoma	147	0.982	1542.42
TE1	oesophagus	10.7	0.805	1546.8
KYSE70	oesophagus	11.2	0.829	1379.19
OE19	oesophagus	16.2	0.859	1699.62
KYSE520	oesophagus	20	0.853	992.937
OE21	oesophagus	26.5	0.871	1162.16
TE6	oesophagus	32.3	0.906	2564.01
ECGI10	oesophagus	99	0.975	2030.73
Saos2	osteosarcoma	17.5	0.834	1518.52
U2OS	osteosarcoma	163	0.977	1462.74
SKOV3	ovary	11.9	0.816	986.258
FUOV1	ovary	12.1	0.812	2172.51
RKN	ovary	14.8	0.861	2121.2
Caov3	ovary	15.4	0.895	1589.47
ES2	ovary	15.8	0.898	3375
OVISE	ovary	17.2	0.842	1635.68
EFO21	ovary	18.4	0.838	1445.47
RMGI	ovary	32.8	0.908	2642.23
TOV21G	ovary	65.8	0.952	1993.52
Caov4	ovary	86.9	0.93	1386.99
OVKATE	ovary	1120	0.979	224.916
BxPC3	pancreas	15.5	0.856	1505.11
HuPT3	pancreas	20.4	0.868	974.451
HPAFII	pancreas	22.9	0.868	1423.42
PANC0403	pancreas	24.1	0.843	807.946
PANC0203	pancreas	26.3	0.889	891.059
Capan2	pancreas	32.1	0.901	682.404
PSN1	pancreas	34.3	0.959	2461.62
YAPC	pancreas	35.6	0.904	1083.25
KP3	pancreas	52.9	0.932	1492.44
DANG	pancreas	81.5	0.982	1567.01
PANC0813	pancreas	98.9	0.949	2055.48
AsPC1	pancreas	253	0.949	1509.43
Hs766T	pancreas	309	0.975	1282.84
LNCaPCloneFGC	prostate	10.7	0.818	2899.98
PC3	prostate	36	0.908	946.782
TE441T	rhabdomyosarcoma	13.3	0.866	1824.26
RERFGC1B	stomach	14.4	0.85	1706.77
OCUM1	stomach	35.9	0.92	1669.19
TGBC11TKB	stomach	42.9	0.962	3548.1
FU97	stomach	74.5	0.962	907.553
Hs746T	stomach	401	0.978	970.107
TT	thyroid	440	0.978	1978.16
S117	thyroid	456	0.98	1874.09
