## Supplemental List 6 for "Interaction between DNA damage response, translation and apoptosome determines cancer susceptibility to TOP2 poisons"

### Sheet: TOP2 treated tumors & RPS
Tissue sub-type	IC50 Etoposide	RPS11 (RFKPM)	STD	2-Way Anova (P value)	RPS16 (RFKPM)	STD	2-Way Anova (P value)	RPS18 (RFKPM)	STD	2-Way Anova (Pvalue)				Red= Predictive Biomarkers
B Cell Lymphoma	<1µM	2309.45	0.100003	0.001
B Cell Lymphoma	>10µM	2122.04	0.152163
Burkitt's Lymphoma	<1µM				1702.08	0.109534	0.01
Burkitt's Lymphoma	>10µM				1644.54	0.0295386
Hogdkins Lymphoma	<1µM	1944.78	0	0.003	2211.47	0	0.001	5027.89	0	0.0001
Hogdkins Lymphoma	>10µM	1294.35	0.0905831		1019.49	0.0761476		3515.93	0.245056
Lung NSCLC	<1µM				1008.47	0.0739654
Lung NSCLC	>10µM				927.763	0.07171
Lung SCLC	<1µM	1156.41	0.106412	0.01				1798.16	0.201999	0.002
Lung SCLC	>10µM	1004.55	0.101306					1283.13	0.12648
Neuroblastoma	1<µM	1865.47	0.37517	0.002	951.877	0.270993	0.03	2357.96	0.274242	0.0001
Neuroblastoma	>10µM	1063.87	0.0548895		857.205	0.111242		1945.27	0.088958
